# InDels in an intronic region of gene *Ccsmd04* coding for dormancy/auxin-associated protein controls sterility mosaic disease resistance in pigeonpea

**DOI:** 10.1101/2025.06.19.660552

**Authors:** Sagar Krushnaji Rangari, Namita Dube, Vinay Sharma, Sunil S Gangurde, Mamta Sharma, Prakash I Gangashetty, Rachit K Saxena, Abhinav Moghiya, Vinay K Sharma, Karma L Bhutia, Ravi Kant, Mahendar Thudi, Satheesh Naik SJ, Aditya Pratap, Girish P Dixit, Sean Mayes, Manish K Pandey

## Abstract

Sterility mosaic disease presents a significant challenge to pigeonpea cultivation in the Indian subcontinent, potentially leading to total crop failure. The development of diagnostic molecular markers for SMD resistance can aid in improving SMD-resistant varieties. In this context, a QTL-seq approach identified genomic regions associated with SMD resistance using a recombinant inbred line generated from ICP8863 × ICPL87119. In total, 6,105 high-confidence variants were identified in the genomic region, namely, *smdCc04* based on the delta SNP index. A genomic region *smdCc04* on chromosome Cc04 spans 3.2 Mb (9.3 - 12.5 Mb) comprised of 6 missense variants and eight indels. A total of 211 candidate genes were identified from this region. 1 bp insertion, 21 bp insertion, 9 bp deletion, and 3 bp insertion at different intronic positions in 22 susceptible line leads to downregulation of *Dormancy/auxin associated protein* (*Ccsmd04*) resulting in loss of signaling in disease resistance pathways. The identified sites recognize four important disease and plant growth related transcription factors. A total of 4 Indels and 8 SNPs were validated from *smdCc04* genomic regions using whole genome re-sequencing data and KASP genotyping on resistant and susceptible pigeonpea lines respectively. These markers will be used in pigeonpea breeding programs.
