## Supplementary table 1 for "InDels in an intronic region of gene *Ccsmd04* coding for dormancy/auxin-associated protein controls sterility mosaic disease resistance in pigeonpea"

### Sheet: Sheet1
	Supplementary table 1. Phenotypic scoring of parents, R-, and S-bulk of the RIL population
	S no.	Designation of the population	Plate record name	Status	SMD score
	1	ICP 8863 (Maruti)	PRIL_E_P1	S	100
	2	ICPL 87119 (Asha)	PRIL_E_P2	R	2
	3	ICPX 1210009-1-4-1-1-1-1-2-1	PRIL_E_02	R	5
	4	ICPX 1210009-1-10-1-1-1-1-2-1	PRIL_E_03	R	5
	5	ICPX 1210009-1-47-1-1-1-1-2-1	PRIL_E_25	R	10
	6	ICPX 1210009-1-59-1-1-1-1-2-1	PRIL_E_33	R	5
	7	ICPX 1210009-1-62-1-1-1-1-2-1	PRIL_E_36	R	7
	8	ICPX 1210009-1-72-1-1-1-1-2-1	PRIL_E_45	R	10
	9	ICPX 1210009-1-83-1-1-1-1-2-1	PRIL_E_51	R	5
	10	ICPX 1210009-1-86-1-1-1-1-2-1	PRIL_E_53	R	5
	11	ICPX 1210009-1-90-1-1-1-1-2-1	PRIL_E_56	R	5
	12	ICPX 1210009-1-137-1-1-1-1-2-1	PRIL_E_86	R	5
	13	ICPX 1210009-1-170-1-1-1-1-2-1	PRIL_E_106	R	5
	14	ICPX 1210009-1-183-1-1-1-1-2-1	PRIL_E_114	R	4
	15	ICPX 1210009-1-195-1-1-1-1-2-1	PRIL_E_124	R	4
	16	ICPX 1210009-1-205-1-1-1-1-2-1	PRIL_E_131	R	10
	17	ICPX 1210009-1-209-1-1-1-1-2-1	PRIL_E_134	R	10
	18	ICPX 1210009-1-221-1-1-1-1-2-1	PRIL_E_136	R	5
	19	ICPX 1210009-1-253-1-1-1-1-2-1	PRIL_E_149	R	10
	20	ICPX 1210009-1-257-1-1-1-1-2-1	PRIL_E_152	R	10
	Mean for R-Bulk-6.6
	21	ICPX 1210009-1-11-1-1-1-1-2-1	PRIL_E_04	S	92
	22	ICPX 1210009-1-14-1-1-1-1-2-1	PRIL_E_05	S	88
	23	ICPX 1210009-1-19-1-1-1-1-2-1	PRIL_E_08	S	100
	24	ICPX 1210009-1-37-1-1-1-1-2-1	PRIL_E_20	S	95
	25	ICPX 1210009-1-57-1-1-1-1-2-1	PRIL_E_31	S	88
	26	ICPX 1210009-1-66-1-1-1-1-2-1	PRIL_E_40	S	100
	27	ICPX 1210009-1-68-1-1-1-1-2-1	PRIL_E_42	S	97
	28	ICPX 1210009-1-85-1-1-1-1-2-1	PRIL_E_52	S	90
	29	ICPX 1210009-1-91-1-1-1-1-2-1	PRIL_E_57	S	99
	30	ICPX 1210009-1-93-1-1-1-1-2-1	PRIL_E_59	S	90
	31	ICPX 1210009-1-110-1-1-1-1-2-1	PRIL_E_70	S	90
	32	ICPX 1210009-1-120-1-1-1-1-2-1	PRIL_E_76	S	90
	33	ICPX 1210009-1-127-1-1-1-1-2-1	PRIL_E_80	S	90
	34	ICPX 1210009-1-136-1-1-1-1-2-1	PRIL_E_85	S	90
	35	ICPX 1210009-1-139-1-1-1-1-2-1	PRIL_E_88	S	100
	36	ICPX 1210009-1-157-1-1-1-1-2-1	PRIL_E_98	S	85
	37	ICPX 1210009-1-197-1-1-1-1-2-1	PRIL_E_126	S	90
	38	ICPX 1210009-1-226-1-1-1-1-2-1	PRIL_E_139	S	100
	Mean for S-Bulk-88
	Mean for selected population-47.3
