## Supplementary table 2 for "InDels in an intronic region of gene *Ccsmd04* coding for dormancy/auxin-associated protein controls sterility mosaic disease resistance in pigeonpea"

### Sheet: Sheet1
	Supplementary table 2: Sequencing statistics of the genotypes used in the marker validation
	SRA ID	Genotype	Geno	Biological status	Biological name	Region	Geographic origin (country)	State	Reads mapped	% mapped	Total_reads
	SRR5484998	ICP10397	ICP 10397	Landrace	Cajanus cajan (L.) Millsp.	South Asia	India	Andhra Pradesh	76521342	99.22	77120513
	SRR5484997	ICP10447	ICP 10447	Landrace	Cajanus cajan (L.) Millsp.	South Asia	India	Andhra Pradesh	63935237	99.14	64491083
	SRR5484982	ICP11059	ICP 11059	Breeding line	Cajanus cajan (L.) Millsp.	South Asia	India	Andhra Pradesh	74540481	99.19	75146352
	SRR5484975	ICP1126	ICP 1126	Breeding line	Cajanus cajan (L.) Millsp.	South Asia	India	Maharashtra	64330412	99.19	64852797
	SRR5484970	ICP11354	ICP 11354	Landrace	Cajanus cajan (L.) Millsp.	South Asia	Nepal	Narayani	80254189	99.22	80886355
	SRR5484968	ICP11477	ICP 11477	Other	Cajanus cajan (L.) Millsp.	Unknown	Unknown		62253645	99.31	62686107
	SRR5484965	ICP1156	ICP 1156	Landrace	Cajanus cajan (L.) Millsp.	South Asia	India	Madhya Pradesh	67658095	99.18	68220407
	SRR5484964	ICP11613	ICP 11613	Breeding line	Cajanus cajan (L.) Millsp.	South Asia	India	Andhra Pradesh	71180984	99.12	71814678
	SRR5484963	ICP11627	ICP 11627	Breeding line	Cajanus cajan (L.) Millsp.	South Asia	India	Andhra Pradesh	57144559	99.31	57538985
	SRR5484957	ICP11833	ICP 11833	Landrace	Cajanus cajan (L.) Millsp.	South Asia	India	Uttar Pradesh	68087928	99.34	68538811
	SRR5484955	ICP11910	ICP 11910	Landrace	Cajanus cajan (L.) Millsp.	South Asia	India	Kerala	77286424	99.32	77818231
	SRR5484954	ICP11946	ICP 11946	Landrace	Cajanus cajan (L.) Millsp.	South Asia	India	Andhra Pradesh	68014842	99.19	68568199
	SRR5484953	ICP11969	ICP 11969	Breeding line	Cajanus cajan (L.) Millsp.	South Asia	India	Andhra Pradesh	72611537	99.32	73105039
	SRR5484952	ICP11971	ICP 11971	Breeding line	Cajanus cajan (L.) Millsp.	South Asia	India	Andhra Pradesh	65591173	99.3	66052465
	SRR5484944	ICP12410	ICP 12410	Landrace	Cajanus cajan (L.) Millsp.	South Asia	India	Andhra Pradesh	71084647	99.15	71695747
	SRR5484939	ICP1273	ICP 1273	Landrace	Cajanus cajan (L.) Millsp.	South Asia	India	Andhra Pradesh	76616634	99.15	77274046
	SRR5484914	ICP13579	ICP 13579	Landrace	Cajanus cajan (L.) Millsp.	South Asia	Philippines	Benguet	76860833	99.26	77431299
	SRR5484896	ICP14209	ICP 14209	Landrace	Cajanus cajan (L.) Millsp.	South Asia	India	Madhya Pradesh	61908222	99.33	62325589
	SRR5484884	ICP14569	ICP 14569	Landrace	Cajanus cajan (L.) Millsp.	South Asia	Thailand		70582405	99.3	71079822
	SRR5484880	ICP14722	ICP 14722	Breeding line	Cajanus cajan (L.) Millsp.	South Asia	India	Andhra Pradesh	67038644	99.44	67416708
	SRR5484876	ICP14832	ICP 14832	Breeding line	Cajanus cajan (L.) Millsp.	South Asia	India	Andhra Pradesh	63053593	99.19	63568545
	SRR5484872	ICP14900	ICP 14900	Breeding line	Cajanus cajan (L.) Millsp.	South Asia	India	Andhra Pradesh	67401286	99.21	67936976
	SRR5484871	ICP14903	ICP 14903	Breeding line	Cajanus cajan (L.) Millsp.	South Asia	India	Andhra Pradesh	74784722	99.23	75363217
	SRR5484866	ICP14976	ICP 14976	Breeding line	Cajanus cajan (L.) Millsp.	South Asia	India	Andhra Pradesh	69918758	99.37	70358656
	SRR5484859	ICP15185	ICP 15185	Breeding line	Cajanus cajan (L.) Millsp.	South Asia	India	Andhra Pradesh	69349189	99.27	69856059
	SRR5484847	ICP16180	ICP 16180	Breeding line	Cajanus cajan (L.) Millsp.	South Asia	India	Andhra Pradesh	72991279	99.35	73465459
	SRR5484844	ICP16264	ICP 16264	Breeding line	Cajanus cajan (L.) Millsp.	South Asia	India	Andhra Pradesh	66318899	99.04	66961390
	SRR5484833	ICP2746	ICP 2746	Landrace	Cajanus cajan (L.) Millsp.	South Asia	India	Bihar	62365182	99.28	62820315
	SRR5484831	ICP3049	ICP 3049	Landrace	Cajanus cajan (L.) Millsp.	South Asia	India	Andhra Pradesh	63933493	99.06	64541182
	SRR5484829	ICP348	ICP 348	Breeding line	Cajanus cajan (L.) Millsp.	South Asia	India	Maharashtra	78243448	99.11	78942302
	SRR5484819	ICP4392	ICP 4392	Landrace	Cajanus cajan (L.) Millsp.	South Asia	India	Bihar	67645274	99.39	68057592
	SRR5484808	ICP6123	ICP 6123	Breeding line	Cajanus cajan (L.) Millsp.	South Asia	India	Bihar	70000086	99.3	70495040
	SRR5484805	ICP6370	ICP 6370	Other	Cajanus cajan (L.) Millsp.	Unknown	Unknown		79615645	99.34	80143025
	SRR5484798	ICP6859	ICP 6859	Landrace	Cajanus cajan (L.) Millsp.	South Asia	India	Uttar Pradesh	76428880	99.35	76925811
	SRR5484795	ICP6929	ICP 6929	Breeding line	Cajanus cajan (L.) Millsp.	Meso America	Trinidad and Tobago		68799639	99.01	69488432
	SRR5484788	ICP7076	ICP 7076	Landrace	Cajanus cajan (L.) Millsp.	South Asia	India	Madhya Pradesh	55936702	99.24	56366994
	SRR5484783	ICP7223	ICP 7223	Breeding line	Cajanus cajan (L.) Millsp.	South Asia	India	Maharashtra	71524358	99.17	72125889
	SRR5484768	ICP7480	ICP 7480	Landrace	Cajanus cajan (L.) Millsp.	South Asia	India	Madhya Pradesh	63602860	99.17	64137014
	SRR5484765	ICP772	ICP 772	Landrace	Cajanus cajan (L.) Millsp.	South Asia	India	Andhra Pradesh	78705157	99.13	79392190
	SRR5484752	ICP8152	ICP 8152	Landrace	Cajanus cajan (L.) Millsp.	South Asia	India	Bihar	66938829	99.28	67427217
	SRR5484750	ICP8211	ICP 8211	Breeding line	Cajanus cajan (L.) Millsp.	South Asia	India		99964766	99.35	100618194
	SRR5484740	ICP8793	ICP 8793	Landrace	Cajanus cajan (L.) Millsp.	South Asia	India	Rajasthan	63452091	99.31	63895291
	SRR5484737	ICP8840	ICP 8840	Landrace	Cajanus cajan (L.) Millsp.	South Asia	India	Odisha	71932410	99.25	72473980
	SRR5484735	ICP8863	ICP 8863	Breeding line	Cajanus cajan (L.) Millsp.	South Asia	India	Andhra Pradesh	71955639	99.25	72499813
	SRR5484734	ICP8921	ICP 8921	Landrace	Cajanus cajan (L.) Millsp.	South Asia	India	Gujarat	70523504	99.29	71026416
	SRR5484732	ICP8949	ICP 8949	Landrace	Cajanus cajan (L.) Millsp.	South Asia	India	Gujarat	78797401	99.33	79328480
	SRR5484731	ICP9045	ICP 9045	Landrace	Cajanus cajan (L.) Millsp.	South Asia	India	Meghalaya	67111001	99.25	67616931
	SRR5484729	ICP9062	ICP 9062	Landrace	Cajanus cajan (L.) Millsp.	South Asia	India	Madhya Pradesh	80435061	99.31	80994542
	SRR5484722	ICP9414	ICP 9414	Landrace	Cajanus cajan (L.) Millsp.	South Asia	India	Andhra Pradesh	84921558	99.28	85536912
	SRR5484878	ICP14803	ICP 14803	Breeding line	Cajanus cajan (L.) Millsp.	South Asia	India	Andhra Pradesh	72283919	99.35	72756735
	SRR5484842	ICP16317	ICP 16317	Breeding line	Cajanus cajan (L.) Millsp.	South Asia	India	Andhra Pradesh	62488795	99.34	62906531
	SRR5484775	ICP7375	ICP 7375	Landrace	Cajanus cajan (L.) Millsp.	South Asia	India	Madhya Pradesh	61140829	99.3	61570981
	SRR5484757	ICP7952	ICP 7952	Landrace	Cajanus cajan (L.) Millsp.	South Asia	India	Karnataka	80567377	99.38	81071229
	SRR5484755	ICP8012	ICP 8012	Landrace	Cajanus cajan (L.) Millsp.	South Asia	India	Odisha	65844163	99.14	66412439
	SRR10255461	ICPL20097	ICPL20097	Breeding/Research material	Cajanus cajan (L.) Millsp	South Asia	India	ICRISAT, Patancheru	43769947	99.18	44133312
	SRR10255454	ICPL20104	ICPL20104	Breeding/Research material	Cajanus cajan (L.) Millsp	South Asia	India	ICRISAT, Patancheru	42952263	99.31	43251117
	SRR10255408	ICPL332	ICPL332	Advanced/Improved cultivar	Cajanus cajan (L.) Millsp	South Asia	India	ICRISAT, Patancheru	52344016	99.41	52657058
	SRR10255406	ICPL85063	ICPL85063	Breeding/Research material	Cajanus cajan (L.) Millsp	South Asia	India	ICRISAT, Patancheru	45880745	99.32	46194917
