## Supplementary table 3 for "InDels in an intronic region of gene *Ccsmd04* coding for dormancy/auxin-associated protein controls sterility mosaic disease resistance in pigeonpea"

### Sheet: Sheet1
	Supplementary table 3: Number of variants identified from each chromosome
	Chromosome	No. of SNPs	No. of Indels
	Cc01	1581	615
	Cc02	2371	664
	Cc03	1306	520
	Cc04	3203	849
	Cc05	2792	918
	Cc06	2091	687
	Cc07	3505	1007
	Cc08	4975	1346
	Cc09	2200	959
	Cc10	2582	720
	Cc11	3174	971
	Total	29780	9256
