## Supplementary table 4 for "InDels in an intronic region of gene *Ccsmd04* coding for dormancy/auxin-associated protein controls sterility mosaic disease resistance in pigeonpea"

### Sheet: Sheet1
	Supplementary 2. Identification of SNPs and Indels in the identified genomic regions (≥99) for sterility mosaic disease resisatnt
	Chromosome	Position	Vatiants	Reference allele	Alternate allele	Effect	Codon_effect_with_position	Gene
	Cc04	9391914	indel	ATGAGAG	A	intergenic_region	n.9391915_9391920delTGAGAG	evm.Cc_09524-evm.Cc_09525
	Cc04	9398454	indel	TAAAAAAAAAA	TAAAAAAAAA	intergenic_region	n.9398464delA	evm.Cc_09524-evm.Cc_09525
	Cc04	9410153	SNP	T	A	upstream_gene_variant,downstream_gene_variant,intron_variant	c.-2564A>T,c.*4762A>T,c.382-182A>T	evm.Cc_09525,evm.Cc_09527,evm.Cc_09526
	Cc04	9410153	indel	TAAAAAAAAAAAAAAAAAA	TAAAAAAAAAAAAAAAAAAA,TAAAAAAAAAAAAAAAAAAAA	upstream_gene_variant,upstream_gene_variant,downstream_gene_variant,downstream_gene_variant,intron_variant,intron_variant	c.-2583_-2582insT,c.-2583_-2582insTT,c.*4743_*4744insT,c.*4743_*4744insTT,c.382-201_382-200insT,c.382-201_382-200insTT	evm.Cc_09525,evm.Cc_09525,evm.Cc_09527,evm.Cc_09527,evm.Cc_09526,evm.Cc_09526
	Cc04	9435454	SNP	C	T	upstream_gene_variant,upstream_gene_variant,intergenic_region	c.-1622G>A,c.-2500C>T,n.9435454C>T	evm.Cc_09529,evm.Cc_09530,evm.Cc_09529-evm.Cc_09530
	Cc04	9482396	SNP	G	T	downstream_gene_variant,intergenic_region	c.*1243C>A,n.9482396G>T	evm.Cc_09534,evm.Cc_09533-evm.Cc_09534
	Cc04	9535723	SNP	A	C	intergenic_region	n.9535723A>C	evm.Cc_09536-evm.Cc_09537
	Cc04	9536706	SNP	A	G	intergenic_region	n.9536706A>G	evm.Cc_09536-evm.Cc_09537
	Cc04	9548023	SNP	G	A	intergenic_region	n.9548023G>A	evm.Cc_09536-evm.Cc_09537
	Cc04	9691708	SNP	C	T	upstream_gene_variant,downstream_gene_variant,intergenic_region	c.-1788C>T,c.*4284G>A,n.9691708C>T	evm.Cc_09547,evm.Cc_09548,evm.Cc_09546-evm.Cc_09547
	Cc04	9691708	indel	CATATATATATATATATATATATATAT	CATATATATATATATATATATATAT,CACACATATATATATATATATATATATATATAT	upstream_gene_variant,upstream_gene_variant,downstream_gene_variant,downstream_gene_variant,intergenic_region,intergenic_region	c.-1787_-1786insCACATA,c.-1763_-1762delAT,c.*4282_*4283insTATGTG,c.*4258_*4259delAT,n.9691709_9691710insCACATA,n.9691733_9691734delAT	evm.Cc_09547,evm.Cc_09547,evm.Cc_09548,evm.Cc_09548,evm.Cc_09546-evm.Cc_09547,evm.Cc_09546-evm.Cc_09547
	Cc04	9693053	indel	ACCCCC	ACCCCCC	upstream_gene_variant,downstream_gene_variant,intergenic_region	c.-438_-437insC,c.*2933_*2934insG,n.9693058_9693059insC	evm.Cc_09547,evm.Cc_09548,evm.Cc_09546-evm.Cc_09547
	Cc04	9779638	SNP	C	T	intron_variant	c.1380-30G>A	evm.Cc_09553
	Cc04	9779638	indel	CTTTTTTTTTTTTTTTTTT	CTTTTTTTTTTTTTTTTTTT	intron_variant	c.1380-49_1380-48insA	evm.Cc_09553
	Cc04	9815064	SNP	C	A	upstream_gene_variant,intergenic_region	c.-4204G>T,n.9815064C>A	evm.Cc_09556,evm.Cc_09556-evm.Cc_09557
	Cc04	9815064	indel	CAAAAAAAAAAAAA	CAAAAAAAAAAAAAA	upstream_gene_variant,intergenic_region	c.-4218_-4217insT,n.9815077_9815078insA	evm.Cc_09556,evm.Cc_09556-evm.Cc_09557
	Cc04	9841158	SNP	G	A	intron_variant	c.325-3179G>A	evm.Cc_09558
	Cc04	9884380	SNP	A	T	intron_variant,intron_variant	c.1410-588T>A,c.1410-588T>A	evm.Cc_09563,evm.Cc_09563
	Cc04	9916764	SNP	T	A	missense_variant,upstream_gene_variant	c.851A>T,c.-2342A>T	evm.Cc_09569,evm.Cc_09568
	Cc04	9918746	SNP	C	A	upstream_gene_variant,intron_variant	c.-4324G>T,c.619-346G>T	evm.Cc_09568,evm.Cc_09569
	Cc04	9919751	SNP	A	G	intron_variant	c.485-22T>C	evm.Cc_09569
	Cc04	9920859	SNP	T	C	intron_variant	c.376-651A>G	evm.Cc_09569
	Cc04	9926160	SNP	C	A	intron_variant	c.106+423G>T	evm.Cc_09569
	Cc04	9926339	SNP	C	A	intron_variant	c.106+244G>T	evm.Cc_09569
	Cc04	9933395	SNP	A	G	intergenic_region	n.9933395A>G	evm.Cc_09569-evm.Cc_09570
	Cc04	9934586	SNP	C	T	intergenic_region	n.9934586C>T	evm.Cc_09569-evm.Cc_09570
	Cc04	9938753	SNP	A	G	intergenic_region	n.9938753A>G	evm.Cc_09569-evm.Cc_09570
	Cc04	9939360	SNP	G	A	intergenic_region	n.9939360G>A	evm.Cc_09569-evm.Cc_09570
	Cc04	9939604	SNP	C	T	intergenic_region	n.9939604C>T	evm.Cc_09569-evm.Cc_09570
	Cc04	9940694	SNP	T	A	intergenic_region	n.9940694T>A	evm.Cc_09569-evm.Cc_09570
	Cc04	9941673	SNP	A	T	intergenic_region	n.9941673A>T	evm.Cc_09569-evm.Cc_09570
	Cc04	9942882	indel	TTACATCATA	TTA	intergenic_region	n.9942885_9942891delCATCATA	evm.Cc_09569-evm.Cc_09570
	Cc04	9944326	SNP	A	T	upstream_gene_variant,intergenic_region	c.-3763A>T,n.9944326A>T	evm.Cc_09570,evm.Cc_09569-evm.Cc_09570
	Cc04	9945283	SNP	A	G	upstream_gene_variant,intergenic_region	c.-2806A>G,n.9945283A>G	evm.Cc_09570,evm.Cc_09569-evm.Cc_09570
	Cc04	9959745	SNP	A	T	upstream_gene_variant,intergenic_region	c.-661A>T,n.9959745A>T	evm.Cc_09571,evm.Cc_09570-evm.Cc_09571
	Cc04	9960125	SNP	T	TGG	upstream_gene_variant,intergenic_region	c.-281_-280insGG,n.9960125_9960126insGG	evm.Cc_09571,evm.Cc_09570-evm.Cc_09571
	Cc04	9960516	SNP	T	A	synonymous_variant	c.111T>A	evm.Cc_09571
	Cc04	9961513	SNP	C	T	3_prime_UTR_variant	c.*173C>T	evm.Cc_09571
	Cc04	9965193	SNP	G	A	downstream_gene_variant,intergenic_region	c.*3853G>A,n.9965193G>A	evm.Cc_09571,evm.Cc_09571-evm.Cc_09572
	Cc04	9967900	SNP	G	T	intergenic_region	n.9967900G>T	evm.Cc_09571-evm.Cc_09572
	Cc04	9968188	SNP	T	C	intergenic_region	n.9968188T>C	evm.Cc_09571-evm.Cc_09572
	Cc04	9975468	SNP	G	C	5_prime_UTR_variant,upstream_gene_variant	c.-27G>C,c.-2741G>C	evm.Cc_09572,evm.Cc_09573
	Cc04	9977679	SNP	C	T	upstream_gene_variant,downstream_gene_variant,intergenic_region	c.-530C>T,c.*1271C>T,n.9977679C>T	evm.Cc_09573,evm.Cc_09572,evm.Cc_09572-evm.Cc_09573
	Cc04	9989775	SNP	A	G	intron_variant,intron_variant	c.676-60A>G,c.400-60A>G	evm.Cc_09575,evm.Cc_09575
	Cc04	10023125	indel	CAA	CA	intron_variant,intron_variant,intron_variant	c.585-90delT,c.417-90delT,c.585-90delT	evm.Cc_09579,evm.Cc_09579,evm.Cc_09579
	Cc04	10038826	SNP	A	G	intergenic_region	n.10038826A>G	evm.Cc_09580-evm.Cc_09581
	Cc04	10039265	indel	CAAA	CAAAA	intergenic_region	n.10039268_10039269insA	evm.Cc_09580-evm.Cc_09581
	Cc04	10040504	SNP	T	C	intergenic_region	n.10040504T>C	evm.Cc_09580-evm.Cc_09581
	Cc04	10069459	SNP	T	C	upstream_gene_variant,upstream_gene_variant,intergenic_region	c.-1525A>G,c.-524T>C,n.10069459T>C	evm.Cc_09584,evm.Cc_09585,evm.Cc_09584-evm.Cc_09585
	Cc04	10092985	SNP	C	T	intergenic_region	n.10092985C>T	evm.Cc_09586-evm.Cc_09587
	Cc04	10186143	SNP	C	A	upstream_gene_variant,upstream_gene_variant,upstream_gene_variant,intergenic_region	c.-658C>A,c.-658C>A,c.-658C>A,n.10186143C>A	evm.Cc_09591,evm.Cc_09591,evm.Cc_09591,evm.Cc_09590-evm.Cc_09591
	Cc04	10188852	SNP	T	C	splice_region_variant&intron_variant,3_prime_UTR_variant,intron_variant	c.*268-5T>C,c.*998T>C,c.*30+542T>C	evm.Cc_09591,evm.Cc_09591,evm.Cc_09591
	Cc04	10192942	SNP	A	T	downstream_gene_variant,downstream_gene_variant,downstream_gene_variant,downstream_gene_variant,intergenic_region	c.*3571A>T,c.*4836T>A,c.*5088A>T,c.*4353A>T,n.10192942A>T	evm.Cc_09591,evm.Cc_09592,evm.Cc_09591,evm.Cc_09591,evm.Cc_09591-evm.Cc_09592
	Cc04	10198933	SNP	C	G	upstream_gene_variant,downstream_gene_variant,intergenic_region	c.-247G>C,c.*3465G>C,n.10198933C>G	evm.Cc_09592,evm.Cc_09593,evm.Cc_09592-evm.Cc_09593
	Cc04	10213960	SNP	A	T	downstream_gene_variant,intron_variant	c.*2862A>T,c.675+19T>A	evm.Cc_09594,evm.Cc_09595
	Cc04	10214933	SNP	A	T	downstream_gene_variant,intron_variant	c.*3835A>T,c.445+447T>A	evm.Cc_09594,evm.Cc_09595
	Cc04	10226370	SNP	G	A	intron_variant	c.2261+94C>T	evm.Cc_09596
	Cc04	10226746	indel	GAAATTG	GAAATTGACAAATTG	intron_variant	c.2112-38_2112-37insCAATTTGT	evm.Cc_09596
	Cc04	10230356	SNP	T	C	missense_variant	c.491A>G	evm.Cc_09596
	Cc04	10230907	SNP	C	T	intron_variant	c.269-178G>A	evm.Cc_09596
	Cc04	10240483	SNP	A	G	downstream_gene_variant,downstream_gene_variant,intergenic_region	c.*834T>C,c.*3307T>C,n.10240483A>G	evm.Cc_09597,evm.Cc_09598,evm.Cc_09596-evm.Cc_09597
	Cc04	10240483	indel	AGGG	AGG	downstream_gene_variant,downstream_gene_variant,intergenic_region	c.*831delC,c.*3304delC,n.10240486delG	evm.Cc_09597,evm.Cc_09598,evm.Cc_09596-evm.Cc_09597
	Cc04	10246149	SNP	T	C	upstream_gene_variant,upstream_gene_variant,intergenic_region	c.-2418A>G,c.-1830A>G,n.10246149T>C	evm.Cc_09597,evm.Cc_09598,evm.Cc_09598-evm.Cc_09599
	Cc04	10247451	SNP	A	G	upstream_gene_variant,upstream_gene_variant,intergenic_region	c.-3720T>C,c.-3132T>C,n.10247451A>G	evm.Cc_09597,evm.Cc_09598,evm.Cc_09598-evm.Cc_09599
	Cc04	10254245	SNP	A	T	downstream_gene_variant,intergenic_region	c.*262T>A,n.10254245A>T	evm.Cc_09599,evm.Cc_09598-evm.Cc_09599
	Cc04	10255232	indel	GTTGCTT	GTTGCTTTTGCTT	5_prime_UTR_variant	c.-94_-93insAAGCAA	evm.Cc_09599
	Cc04	10264396	SNP	C	A	upstream_gene_variant,intergenic_region	c.-4169C>A,n.10264396C>A	evm.Cc_09600,evm.Cc_09599-evm.Cc_09600
	Cc04	10271300	SNP	C	A	downstream_gene_variant,intron_variant	c.*2046C>A,c.1171+229G>T	evm.Cc_09600,evm.Cc_09601
	Cc04	10271490	SNP	T	A	downstream_gene_variant,intron_variant	c.*2236T>A,c.1171+39A>T	evm.Cc_09600,evm.Cc_09601
	Cc04	10281438	SNP	A	G	downstream_gene_variant,downstream_gene_variant,intergenic_region	c.*1624T>C,c.*3019T>C,n.10281438A>G	evm.Cc_09602,evm.Cc_09603,evm.Cc_09601-evm.Cc_09602
	Cc04	10282285	indel	TCACA	TCACACA	downstream_gene_variant,downstream_gene_variant,intergenic_region	c.*772_*773insTG,c.*2167_*2168insTG,n.10282289_10282290insCA	evm.Cc_09602,evm.Cc_09603,evm.Cc_09601-evm.Cc_09602
	Cc04	10305751	SNP	C	T	upstream_gene_variant,intergenic_region	c.-2176C>T,n.10305751C>T	evm.Cc_09604,evm.Cc_09603-evm.Cc_09604
	Cc04	10306028	SNP	C	G	upstream_gene_variant,intergenic_region	c.-1899C>G,n.10306028C>G	evm.Cc_09604,evm.Cc_09603-evm.Cc_09604
	Cc04	10306028	indel	CAGAGAGAGAGAGAGAGA	CAGAGAGAGAGAGAGAGAGAGA	upstream_gene_variant,intergenic_region	c.-1882_-1881insGAGA,n.10306045_10306046insGAGA	evm.Cc_09604,evm.Cc_09603-evm.Cc_09604
	Cc04	10348985	SNP	C	T	intergenic_region	n.10348985C>T	evm.Cc_09607-evm.Cc_09608
	Cc04	10350626	indel	GAACCACAA	GAA	intergenic_region	n.10350629_10350634delCCACAA	evm.Cc_09607-evm.Cc_09608
	Cc04	10351348	SNP	C	T	intergenic_region	n.10351348C>T	evm.Cc_09607-evm.Cc_09608
	Cc04	10353497	indel	ATTTTTTTTTT	ATTTTTTTTTTT	intergenic_region	n.10353507_10353508insT	evm.Cc_09607-evm.Cc_09608
	Cc04	10358722	SNP	T	C	intergenic_region	n.10358722T>C	evm.Cc_09607-evm.Cc_09608
	Cc04	10370129	SNP	G	A	downstream_gene_variant,intergenic_region	c.*21C>T,n.10370129G>A	evm.Cc_09608,evm.Cc_09607-evm.Cc_09608
	Cc04	10385914	SNP	G	T	intron_variant	c.820-14747C>A	evm.Cc_09608
	Cc04	10400077	SNP	T	C	intron_variant	c.819+1326A>G	evm.Cc_09608
	Cc04	10483063	SNP	C	T	intergenic_region	n.10483063C>T	evm.Cc_09609-evm.Cc_09610
	Cc04	10483063	indel	CATATATATATATATATATATATATATA	CATATATATATATATATATATATATA	intergenic_region	n.10483089_10483090delTA	evm.Cc_09609-evm.Cc_09610
	Cc04	10487616	SNP	T	TCTTGTGATAA	intergenic_region	n.10487616_10487617insCTTGTGATAA	evm.Cc_09609-evm.Cc_09610
	Cc04	10563669	SNP	G	A	missense_variant	c.2156G>A	evm.Cc_09614
	Cc04	10565420	SNP	C	T	downstream_gene_variant,intergenic_region	c.*937C>T,n.10565420C>T	evm.Cc_09614,evm.Cc_09614-evm.Cc_09615
	Cc04	10573944	SNP	T	A	intergenic_region	n.10573944T>A	evm.Cc_09614-evm.Cc_09615
	Cc04	10575666	SNP	A	AAAATGATAT	intergenic_region	n.10575666_10575667insAAATGATAT	evm.Cc_09614-evm.Cc_09615
	Cc04	10697972	SNP	A	G	missense_variant,missense_variant,missense_variant,missense_variant,missense_variant	c.401T>C,c.293T>C,c.293T>C,c.293T>C,c.386T>C	evm.Cc_09623,evm.Cc_09623,evm.Cc_09623,evm.Cc_09623,evm.Cc_09623
	Cc04	10714764	SNP	T	C	intergenic_region	n.10714764T>C	evm.Cc_09623-evm.Cc_09624
	Cc04	10812400	SNP	A	G	upstream_gene_variant,upstream_gene_variant,upstream_gene_variant,upstream_gene_variant,intergenic_region	c.-4538T>C,c.-3860A>G,c.-4538T>C,c.-5185T>C,n.10812400A>G	evm.Cc_09630,evm.Cc_09631,evm.Cc_09630,evm.Cc_09630,evm.Cc_09630-evm.Cc_09631
	Cc04	10877402	indel	TAAAAAAAA	TAAAAAAA	downstream_gene_variant,intergenic_region	c.*2540delA,n.10877410delA	evm.Cc_09635,evm.Cc_09635-evm.Cc_09636
	Cc04	10878177	indel	CAT	CATAT	downstream_gene_variant,intergenic_region	c.*3309_*3310insAT,n.10878179_10878180insAT	evm.Cc_09635,evm.Cc_09635-evm.Cc_09636
	Cc04	10878402	SNP	C	T	downstream_gene_variant,intergenic_region	c.*3532C>T,n.10878402C>T	evm.Cc_09635,evm.Cc_09635-evm.Cc_09636
	Cc04	10885462	indel	CAAAA	CAAAAAA	splice_region_variant,3_prime_UTR_variant	c.*418_*419dupAA,c.*418_*419dupAA	evm.Cc_09636,evm.Cc_09636
	Cc04	10894864	SNP	C	T	intergenic_region	n.10894864C>T	evm.Cc_09636-evm.Cc_09637
	Cc04	10918632	SNP	T	C	downstream_gene_variant,intergenic_region	c.*1090A>G,n.10918632T>C	evm.Cc_09640,evm.Cc_09639-evm.Cc_09640
	Cc04	10940195	SNP	G	C	upstream_gene_variant,intergenic_region	c.-3318G>C,n.10940195G>C	evm.Cc_09642,evm.Cc_09641-evm.Cc_09642
	Cc04	10956996	SNP	T	A	intergenic_region	n.10956996T>A	evm.Cc_09643-evm.Cc_09644
	Cc04	10956996	indel	TAAAAAA	TAAAAAAAA	intergenic_region	n.10957002_10957003insAA	evm.Cc_09643-evm.Cc_09644
	Cc04	10977683	SNP	C	T	synonymous_variant	c.381C>T	evm.Cc_09645
	Cc04	10984544	SNP	T	G	upstream_gene_variant,downstream_gene_variant,intergenic_region	c.-2277T>G,c.*4146T>G,n.10984544T>G	evm.Cc_09646,evm.Cc_09645,evm.Cc_09645-evm.Cc_09646
	Cc04	10991548	SNP	C	T	upstream_gene_variant,downstream_gene_variant,intron_variant	c.-920G>A,c.*3712C>T,c.240+704G>A	evm.Cc_09647,evm.Cc_09646,evm.Cc_09648
	Cc04	10992776	SNP	A	G	upstream_gene_variant,downstream_gene_variant,intron_variant	c.-2148T>C,c.*4940A>G,c.127+287T>C	evm.Cc_09647,evm.Cc_09646,evm.Cc_09648
	Cc04	10992823	Indel	AAT	A	upstream_gene_variant,downstream_gene_variant,intron_variant	c.-2197_-2196delAT,c.*4988_*4989delAT,c.127+238_127+239delAT	evm.Cc_09647,evm.Cc_09646,evm.Cc_09648
	Cc04	10996404	indel	ATTTTTTTT	ATTTTTTT	intron_variant	c.5+71delA	evm.Cc_09648
	Cc04	11009837	SNP	T	A	intergenic_region	n.11009837T>A	evm.Cc_09648-evm.Cc_09649
	Cc04	11017763	SNP	T	C	downstream_gene_variant,intergenic_region	c.*2309A>G,n.11017763T>C	evm.Cc_09649,evm.Cc_09648-evm.Cc_09649
	Cc04	11019844	indel	CTGTG	CTG	3_prime_UTR_variant	c.*224_*225delCA	evm.Cc_09649
	Cc04	11069650	SNP	C	T	upstream_gene_variant,intergenic_region	c.-1821C>T,n.11069650C>T	evm.Cc_09652,evm.Cc_09651-evm.Cc_09652
	Cc04	11072304	SNP	C	G	splice_region_variant&intron_variant	c.365-7C>G	evm.Cc_09652
	Cc04	11121051	SNP	T	A	downstream_gene_variant,intergenic_region	c.*830T>A,n.11121051T>A	evm.Cc_09656,evm.Cc_09656-evm.Cc_09657
	Cc04	11133671	SNP	C	G	3_prime_UTR_variant,upstream_gene_variant	c.*191C>G,c.-1905C>G	evm.Cc_09657,evm.Cc_09658
	Cc04	11145315	SNP	T	G	upstream_gene_variant,intergenic_region	c.-1153T>G,n.11145315T>G	evm.Cc_09659,evm.Cc_09658-evm.Cc_09659
	Cc04	11150538	SNP	G	A	downstream_gene_variant,downstream_gene_variant,intergenic_region	c.*2695G>A,c.*4397C>T,n.11150538G>A	evm.Cc_09659,evm.Cc_09660,evm.Cc_09659-evm.Cc_09660
	Cc04	11151279	indel	CTAT	CT	downstream_gene_variant,downstream_gene_variant,intergenic_region	c.*3438_*3439delAT,c.*3653_*3654delAT,n.11151281_11151282delAT	evm.Cc_09659,evm.Cc_09660,evm.Cc_09659-evm.Cc_09660
	Cc04	11155039	SNP	A	T	intron_variant	c.2005-27T>A	evm.Cc_09660
	Cc04	11156697	SNP	G	GTT	downstream_gene_variant,intron_variant	c.*4611_*4612insAA,c.1716+370_1716+371insAA	evm.Cc_09661,evm.Cc_09660
	Cc04	11160602	SNP	A	G	upstream_gene_variant,downstream_gene_variant,intergenic_region	c.-339T>C,c.*707T>C,n.11160602A>G	evm.Cc_09660,evm.Cc_09661,evm.Cc_09660-evm.Cc_09661
	Cc04	11183295	indel	GATATAT	GATAT	intergenic_region	n.11183300_11183301delAT	evm.Cc_09661-evm.Cc_09662
	Cc04	11185983	SNP	C	G	intergenic_region	n.11185983C>G	evm.Cc_09661-evm.Cc_09662
	Cc04	11195274	indel	ATTTTTTTTTTTT	ATTTTTTTTTTTTTT,ATTTTTTTTTTTTT	upstream_gene_variant,upstream_gene_variant,intergenic_region,intergenic_region	c.-1068_-1067insT,c.-1068_-1067insTT,n.11195286_11195287insT,n.11195286_11195287insTT	evm.Cc_09662,evm.Cc_09662,evm.Cc_09661-evm.Cc_09662,evm.Cc_09661-evm.Cc_09662
	Cc04	11195346	SNP	C	G	upstream_gene_variant,intergenic_region	c.-1008C>G,n.11195346C>G	evm.Cc_09662,evm.Cc_09661-evm.Cc_09662
	Cc04	11224591	indel	TTATATATA	TTATATATATA	intergenic_region	n.11224599_11224600insTA	evm.Cc_09663-evm.Cc_09664
	Cc04	11224642	indel	CTTTTTTTTTTTT	CTTTTTTTTT	intergenic_region	n.11224652_11224654delTTT	evm.Cc_09663-evm.Cc_09664
	Cc04	11224783	indel	ACCCCC	ACCCCCC	intergenic_region	n.11224788_11224789insC	evm.Cc_09663-evm.Cc_09664
	Cc04	11226682	SNP	C	T	intergenic_region	n.11226682C>T	evm.Cc_09663-evm.Cc_09664
	Cc04	11227092	SNP	C	T	intergenic_region	n.11227092C>T	evm.Cc_09663-evm.Cc_09664
	Cc04	11228029	indel	TAAAAAAAAA	TAAAAAAAA	intergenic_region	n.11228038delA	evm.Cc_09663-evm.Cc_09664
	Cc04	11237069	SNP	C	T	upstream_gene_variant,intergenic_region	c.-876C>T,n.11237069C>T	evm.Cc_09664,evm.Cc_09663-evm.Cc_09664
	Cc04	11238801	indel	GGAGAGAGAGAGA	GGAGAGAGAGA	downstream_gene_variant,intergenic_region	c.*565_*566delGA,n.11238812_11238813delGA	evm.Cc_09664,evm.Cc_09664-evm.Cc_09665
	Cc04	11241797	SNP	C	T	downstream_gene_variant,intergenic_region	c.*3550C>T,n.11241797C>T	evm.Cc_09664,evm.Cc_09664-evm.Cc_09665
	Cc04	11244663	SNP	A	G	downstream_gene_variant,intergenic_region	c.*4053T>C,n.11244663A>G	evm.Cc_09665,evm.Cc_09664-evm.Cc_09665
	Cc04	11249835	indel	TAAAAAAAAA	TAAAAAAAAAA	upstream_gene_variant,intergenic_region	c.-663_-662insT,n.11249844_11249845insA	evm.Cc_09665,evm.Cc_09665-evm.Cc_09666
	Cc04	11251413	indel	GATACATAC	GATAC	upstream_gene_variant,intergenic_region	c.-2239_-2236delGTAT,n.11251418_11251421delATAC	evm.Cc_09665,evm.Cc_09665-evm.Cc_09666
	Cc04	11252035	indel	TAAAAAAAAA	TAAAAAAAAAAA	upstream_gene_variant,intergenic_region	c.-2863_-2862insTT,n.11252044_11252045insAA	evm.Cc_09665,evm.Cc_09665-evm.Cc_09666
	Cc04	11267970	SNP	A	T	intron_variant	c.134+39T>A	evm.Cc_09667
	Cc04	11268159	SNP	G	A	intron_variant	c.50-66C>T	evm.Cc_09667
	Cc04	11268976	SNP	C	A	5_prime_UTR_variant	c.-165G>T	evm.Cc_09667
	Cc04	11275413	SNP	T	C	intergenic_region	n.11275413T>C	evm.Cc_09667-evm.Cc_09668
	Cc04	11275800	SNP	A	G	intergenic_region	n.11275800A>G	evm.Cc_09667-evm.Cc_09668
	Cc04	11276993	SNP	T	C	intergenic_region	n.11276993T>C	evm.Cc_09667-evm.Cc_09668
	Cc04	11277301	SNP	C	T	intergenic_region	n.11277301C>T	evm.Cc_09667-evm.Cc_09668
	Cc04	11282033	indel	TCAC	TCACAC	downstream_gene_variant,downstream_gene_variant,intergenic_region	c.*1840_*1841insGT,c.*2661_*2662insGT,n.11282036_11282037insAC	evm.Cc_09668,evm.Cc_09669,evm.Cc_09667-evm.Cc_09668
	Cc04	11282075	SNP	C	T	downstream_gene_variant,downstream_gene_variant,intergenic_region	c.*1802G>A,c.*2623G>A,n.11282075C>T	evm.Cc_09668,evm.Cc_09669,evm.Cc_09667-evm.Cc_09668
	Cc04	11282270	SNP	A	G	downstream_gene_variant,downstream_gene_variant,intergenic_region	c.*1607T>C,c.*2428T>C,n.11282270A>G	evm.Cc_09668,evm.Cc_09669,evm.Cc_09667-evm.Cc_09668
	Cc04	11282288	indel	CTTTTTTTT	CTTTTTTTTT	downstream_gene_variant,downstream_gene_variant,intergenic_region	c.*1580_*1581insA,c.*2401_*2402insA,n.11282296_11282297insT	evm.Cc_09668,evm.Cc_09669,evm.Cc_09667-evm.Cc_09668
	Cc04	11285215	SNP	A	C	upstream_gene_variant,intron_variant	c.-566T>G,c.341-504T>G	evm.Cc_09668,evm.Cc_09669
	Cc04	11287614	SNP	T	C	upstream_gene_variant,intron_variant	c.-2965A>G,c.255-1348A>G	evm.Cc_09668,evm.Cc_09669
	Cc04	11298327	SNP	C	A	upstream_gene_variant,intergenic_region	c.-568C>A,n.11298327C>A	evm.Cc_09670,evm.Cc_09669-evm.Cc_09670
	Cc04	11308654	SNP	A	G	intergenic_region	n.11308654A>G	evm.Cc_09670-evm.Cc_09671
	Cc04	11309482	SNP	A	G	intergenic_region	n.11309482A>G	evm.Cc_09670-evm.Cc_09671
	Cc04	11310257	SNP	T	C	intergenic_region	n.11310257T>C	evm.Cc_09670-evm.Cc_09671
	Cc04	11310984	indel	ACAAGTC	AC	intergenic_region	n.11310986_11310990delAAGTC	evm.Cc_09670-evm.Cc_09671
	Cc04	11311844	SNP	T	C	intergenic_region	n.11311844T>C	evm.Cc_09670-evm.Cc_09671
	Cc04	11314708	SNP	C	T	upstream_gene_variant,intergenic_region	c.-4035C>T,n.11314708C>T	evm.Cc_09671,evm.Cc_09670-evm.Cc_09671
	Cc04	11338365	SNP	C	T	upstream_gene_variant,intergenic_region	c.-2838G>A,n.11338365C>T	evm.Cc_09672,evm.Cc_09672-evm.Cc_09673
	Cc04	11338801	SNP	G	A	upstream_gene_variant,intergenic_region	c.-3274C>T,n.11338801G>A	evm.Cc_09672,evm.Cc_09672-evm.Cc_09673
	Cc04	11339439	SNP	T	C	upstream_gene_variant,intergenic_region	c.-3912A>G,n.11339439T>C	evm.Cc_09672,evm.Cc_09672-evm.Cc_09673
	Cc04	11399250	indel	TAAAAAAAAA	TAAAAAAAAAA	downstream_gene_variant,intergenic_region	c.*4699_*4700insA,n.11399259_11399260insA	evm.Cc_09678,evm.Cc_09678-evm.Cc_09679
	Cc04	11399281	SNP	G	T	downstream_gene_variant,intergenic_region	c.*4721G>T,n.11399281G>T	evm.Cc_09678,evm.Cc_09678-evm.Cc_09679
	Cc04	11399786	SNP	T	A	intergenic_region	n.11399786T>A	evm.Cc_09678-evm.Cc_09679
	Cc04	11400287	indel	ATTTTTTTTT	ATTTTTTTTTT	intergenic_region	n.11400296_11400297insT	evm.Cc_09678-evm.Cc_09679
	Cc04	11401458	SNP	T	A	intergenic_region	n.11401458T>A	evm.Cc_09678-evm.Cc_09679
	Cc04	11401501	indel	GC	G	intergenic_region	n.11401502delC	evm.Cc_09678-evm.Cc_09679
	Cc04	11402551	SNP	G	GA	intergenic_region	n.11402551_11402552insA	evm.Cc_09678-evm.Cc_09679
	Cc04	11408266	indel	GTTTTTTTTTTTTT	GTTTTTTTTTTTTTTT,GTTTTTTTTTTTTTTTT	downstream_gene_variant,downstream_gene_variant,intergenic_region,intergenic_region	c.*42_*43insAA,c.*42_*43insAAA,n.11408279_11408280insTT,n.11408279_11408280insTTT	evm.Cc_09679,evm.Cc_09679,evm.Cc_09678-evm.Cc_09679,evm.Cc_09678-evm.Cc_09679
	Cc04	11409280	SNP	T	C	intron_variant	c.533+65A>G	evm.Cc_09679
	Cc04	11409827	SNP	T	C	intron_variant	c.339+259A>G	evm.Cc_09679
	Cc04	11410523	indel	AG	AGG	intron_variant	c.107-18_107-17insC	evm.Cc_09679
	Cc04	11410540	SNP	C	G	intron_variant	c.107-33G>C	evm.Cc_09679
	Cc04	11430711	SNP	G	T	intergenic_region	n.11430711G>T	evm.Cc_09679-evm.Cc_09680
	Cc04	11481567	indel	ATTTTTTTT	ATTTTTTT	intergenic_region	n.11481575delT	evm.Cc_09680-evm.Cc_09681
	Cc04	11491627	SNP	C	T	intron_variant	c.1174-17G>A	evm.Cc_09681
	Cc04	11494209	SNP	G	A	5_prime_UTR_variant	c.-25C>T	evm.Cc_09681
	Cc04	11494209	indel	GAAAAAAAAAAAAAAAAAAAA	GAAAAAAAAAAAAAAAAAAAAAAA,GAAAAAAAAAAAAAAAAAAA	5_prime_UTR_variant,5_prime_UTR_variant	c.-45delT,c.-46_-45insTTT	evm.Cc_09681,evm.Cc_09681
	Cc04	11497311	SNP	G	A	upstream_gene_variant,intergenic_region	c.-3127C>T,n.11497311G>A	evm.Cc_09681,evm.Cc_09681-evm.Cc_09682
	Cc04	11497557	indel	GCCC	GCC	upstream_gene_variant,intergenic_region	c.-3376delG,n.11497560delC	evm.Cc_09681,evm.Cc_09681-evm.Cc_09682
	Cc04	11498931	SNP	G	C	upstream_gene_variant,intergenic_region	c.-4747C>G,n.11498931G>C	evm.Cc_09681,evm.Cc_09681-evm.Cc_09682
	Cc04	11499966	SNP	T	C	intergenic_region	n.11499966T>C	evm.Cc_09681-evm.Cc_09682
	Cc04	11501991	SNP	C	T	intergenic_region	n.11501991C>T	evm.Cc_09681-evm.Cc_09682
	Cc04	11512103	SNP	C	T	intron_variant	c.300+176C>T	evm.Cc_09682
	Cc04	11524144	SNP	G	A	intron_variant	c.1157-24G>A	evm.Cc_09683
	Cc04	11534901	indel	TATATA	TATATAATATA	intron_variant	c.4653+221_4653+225dupATATA	evm.Cc_09683
	Cc04	11541396	SNP	C	A	intergenic_region	n.11541396C>A	evm.Cc_09683-evm.Cc_09684
	Cc04	11542608	SNP	G	A	intergenic_region	n.11542608G>A	evm.Cc_09683-evm.Cc_09684
	Cc04	11542608	indel	GAAAAAAAAAAAAAAAA	GAAAAAAAAAAAAAAAAA	intergenic_region	n.11542624_11542625insA	evm.Cc_09683-evm.Cc_09684
	Cc04	11548536	SNP	A	C	upstream_gene_variant,intergenic_region	c.-2292A>C,n.11548536A>C	evm.Cc_09684,evm.Cc_09683-evm.Cc_09684
	Cc04	11558588	SNP	T	C	missense_variant,missense_variant,missense_variant,missense_variant	c.1325A>G,c.1196A>G,c.1196A>G,c.1325A>G	evm.Cc_09685,evm.Cc_09685,evm.Cc_09685,evm.Cc_09685
	Cc04	11560428	SNP	A	G	intron_variant,intron_variant,intron_variant,intron_variant	c.154-164T>C,c.160-299T>C,c.160-299T>C,c.154-164T>C	evm.Cc_09685,evm.Cc_09685,evm.Cc_09685,evm.Cc_09685
	Cc04	11563874	indel	CTTTTTTTT	CTTTTTTTTT	upstream_gene_variant,upstream_gene_variant,upstream_gene_variant,upstream_gene_variant,upstream_gene_variant,intergenic_region	c.-2054_-2053insA,c.-4404_-4403insT,c.-2054_-2053insA,c.-2054_-2053insA,c.-2054_-2053insA,n.11563882_11563883insT	evm.Cc_09685,evm.Cc_09686,evm.Cc_09685,evm.Cc_09685,evm.Cc_09685,evm.Cc_09685-evm.Cc_09686
	Cc04	11605745	indel	AT	ATT	downstream_gene_variant,intergenic_region	c.*4101_*4102insT,n.11605746_11605747insT	evm.Cc_09691,evm.Cc_09691-evm.Cc_09692
	Cc04	11605747	SNP	A	T	downstream_gene_variant,intergenic_region	c.*4102A>T,n.11605747A>T	evm.Cc_09691,evm.Cc_09691-evm.Cc_09692
	Cc04	11618899	indel	TACAACAACA	TACAACAACAACA	downstream_gene_variant,intergenic_region	c.*395_*396insACA,n.11618908_11618909insACA	evm.Cc_09693,evm.Cc_09693-evm.Cc_09694
	Cc04	11639168	indel	CATATATATATATATATATAT	CATATATATATATATATATATAT	upstream_gene_variant,intron_variant	c.-1878_-1877insAT,c.308+463_308+464insAT	evm.Cc_09694,evm.Cc_09694
	Cc04	11639289	SNP	A	G	upstream_gene_variant,intron_variant	c.-1978T>C,c.308+363T>C	evm.Cc_09694,evm.Cc_09694
	Cc04	11647670	SNP	T	A	intergenic_region	n.11647670T>A	evm.Cc_09694-evm.Cc_09695
	Cc04	11657834	SNP	C	A	downstream_gene_variant,intergenic_region	c.*3241G>T,n.11657834C>A	evm.Cc_09695,evm.Cc_09694-evm.Cc_09695
	Cc04	11657834	indel	CAAAAAAAAAAAAAAAAAAAAAAAA	CAAAAAAAAAAAAAAAAAAAAAAAAA	downstream_gene_variant,intergenic_region	c.*3216_*3217insT,n.11657858_11657859insA	evm.Cc_09695,evm.Cc_09694-evm.Cc_09695
	Cc04	11662417	SNP	C	T	upstream_gene_variant,intergenic_region	c.-962G>A,n.11662417C>T	evm.Cc_09695,evm.Cc_09695-evm.Cc_09696
	Cc04	11676734	SNP	A	G	upstream_gene_variant,intergenic_region	c.-886A>G,n.11676734A>G	evm.Cc_09696,evm.Cc_09695-evm.Cc_09696
	Cc04	11700722	SNP	A	T	downstream_gene_variant,intergenic_region	c.*113A>T,n.11700722A>T	evm.Cc_09699,evm.Cc_09699-evm.Cc_09700
	Cc04	11701717	SNP	A	T	downstream_gene_variant,intergenic_region	c.*1108A>T,n.11701717A>T	evm.Cc_09699,evm.Cc_09699-evm.Cc_09700
	Cc04	11730563	indel	TAAAAAAAA	TAAAAAAAAA	upstream_gene_variant,intergenic_region	c.-3871_-3870insT,n.11730571_11730572insA	evm.Cc_09700,evm.Cc_09700-evm.Cc_09701
	Cc04	11756552	SNP	G	A	intergenic_region	n.11756552G>A	evm.Cc_09701-evm.Cc_09702
	Cc04	11758674	SNP	C	T	intergenic_region	n.11758674C>T	evm.Cc_09701-evm.Cc_09702
	Cc04	11760256	SNP	T	C	intergenic_region	n.11760256T>C	evm.Cc_09701-evm.Cc_09702
	Cc04	11786202	SNP	G	T	intron_variant	c.266+4336G>T	evm.Cc_09702
	Cc04	11793973	indel	ATTTTTTT	ATTTTTTTTT	downstream_gene_variant,intergenic_region	c.*2564_*2565insTT,n.11793980_11793981insTT	evm.Cc_09702,evm.Cc_09702-evm.Cc_09703
	Cc04	11799732	SNP	G	A	intergenic_region	n.11799732G>A	evm.Cc_09702-evm.Cc_09703
	Cc04	11824070	SNP	C	G	5_prime_UTR_premature_start_codon_gain_variant,5_prime_UTR_variant,intron_variant	c.-39C>G,c.-39C>G,c.134-49C>G	evm.Cc_09703,evm.Cc_09703,evm.Cc_09703
	Cc04	11825798	SNP	C	T	downstream_gene_variant,downstream_gene_variant,intergenic_region	c.*626C>T,c.*626C>T,n.11825798C>T	evm.Cc_09703,evm.Cc_09703,evm.Cc_09703-evm.Cc_09704
	Cc04	11826422	SNP	C	T	downstream_gene_variant,downstream_gene_variant,intergenic_region	c.*1250C>T,c.*1250C>T,n.11826422C>T	evm.Cc_09703,evm.Cc_09703,evm.Cc_09703-evm.Cc_09704
	Cc04	11837795	SNP	T	C	downstream_gene_variant,intergenic_region	c.*3412T>C,n.11837795T>C	evm.Cc_09704,evm.Cc_09704-evm.Cc_09705
	Cc04	11839255	indel	GCCTAGCAGCTTCT	G	downstream_gene_variant,intergenic_region	c.*4873_*4885delCCTAGCAGCTTCT,n.11839256_11839268delCCTAGCAGCTTCT	evm.Cc_09704,evm.Cc_09704-evm.Cc_09705
	Cc04	11846507	SNP	G	A	intergenic_region	n.11846507G>A	evm.Cc_09704-evm.Cc_09705
	Cc04	11854813	indel	CAAAA	CAAAAA	intergenic_region	n.11854817_11854818insA	evm.Cc_09704-evm.Cc_09705
	Cc04	11860241	SNP	T	C	intergenic_region	n.11860241T>C	evm.Cc_09704-evm.Cc_09705
	Cc04	11871282	SNP	G	A	intergenic_region	n.11871282G>A	evm.Cc_09704-evm.Cc_09705
	Cc04	11876987	SNP	A	G	downstream_gene_variant,intergenic_region	c.*4952T>C,n.11876987A>G	evm.Cc_09705,evm.Cc_09704-evm.Cc_09705
	Cc04	11877408	SNP	G	A	downstream_gene_variant,intergenic_region	c.*4531C>T,n.11877408G>A	evm.Cc_09705,evm.Cc_09704-evm.Cc_09705
	Cc04	11909288	SNP	G	A	intergenic_region	n.11909288G>A	evm.Cc_09705-evm.Cc_09706
	Cc04	11919729	indel	TAAAAAAAAA	TAAAAAAAA	intergenic_region	n.11919738delA	evm.Cc_09705-evm.Cc_09706
	Cc04	11935887	SNP	T	A	downstream_gene_variant,intergenic_region	c.*2044T>A,n.11935887T>A	evm.Cc_09706,evm.Cc_09706-evm.Cc_09707
	Cc04	11936543	indel	TAAAAAAAAAAA	TAAAAAAAAA	downstream_gene_variant,intergenic_region	c.*2710_*2711delAA,n.11936553_11936554delAA	evm.Cc_09706,evm.Cc_09706-evm.Cc_09707
	Cc04	11942922	SNP	T	G	upstream_gene_variant,intergenic_region	c.-4690T>G,n.11942922T>G	evm.Cc_09707,evm.Cc_09706-evm.Cc_09707
	Cc04	11953983	SNP	A	C	downstream_gene_variant,intergenic_region	c.*5166A>C,n.11953983A>C	evm.Cc_09707,evm.Cc_09707-evm.Cc_09708
	Cc04	11964310	indel	CAAAAA	CAAAAAA	intergenic_region	n.11964315_11964316insA	evm.Cc_09707-evm.Cc_09708
	Cc04	11993061	SNP	A	T	upstream_gene_variant,intergenic_region	c.-1660A>T,n.11993061A>T	evm.Cc_09709,evm.Cc_09708-evm.Cc_09709
	Cc04	11993061		ATATTATTATTATTATTATTATTATTATTATTATTATTATTATT	ATAATAATAATATTATTATTATTATTATTATTATTATTATTATTATTATTATTATT,ATATTATTATTATTATTATTATTATTATTATTATTATTATTATTATT	upstream_gene_variant,upstream_gene_variant,intergenic_region,intergenic_region	c.-1658_-1657insATAATAATATTA,c.-1617_-1616insATT,n.11993063_11993064insATAATAATATTA,n.11993104_11993105insATT	evm.Cc_09709,evm.Cc_09709,evm.Cc_09708-evm.Cc_09709,evm.Cc_09708-evm.Cc_09709
	Cc04	11999728	SNP	C	T	downstream_gene_variant,intergenic_region	c.*1541C>T,n.11999728C>T	evm.Cc_09709,evm.Cc_09709-evm.Cc_09710
	Cc04	12019433	SNP	C	T	upstream_gene_variant,intergenic_region	c.-1521G>A,n.12019433C>T	evm.Cc_09710,evm.Cc_09710-evm.Cc_09711
	Cc04	12032998	SNP	G	A	5_prime_UTR_premature_start_codon_gain_variant,5_prime_UTR_variant	c.-28C>T,c.-28C>T	evm.Cc_09711,evm.Cc_09711
	Cc04	12036458	SNP	C	T	upstream_gene_variant,intergenic_region	c.-3488G>A,n.12036458C>T	evm.Cc_09711,evm.Cc_09711-evm.Cc_09712
	Cc04	12037928	SNP	C	G	upstream_gene_variant,intergenic_region	c.-4958G>C,n.12037928C>G	evm.Cc_09711,evm.Cc_09711-evm.Cc_09712
	Cc04	12038838		CCAAAACAACAAAACA	CCAAAACA	intergenic_region	n.12038846_12038853delACAAAACA	evm.Cc_09711-evm.Cc_09712
	Cc04	12043177	SNP	C	T	upstream_gene_variant,intergenic_region	c.-2521C>T,n.12043177C>T	evm.Cc_09712,evm.Cc_09711-evm.Cc_09712
	Cc04	12064439	SNP	G	A	upstream_gene_variant,upstream_gene_variant,intergenic_region	c.-316C>T,c.-434C>T,n.12064439G>A	evm.Cc_09713,evm.Cc_09713,evm.Cc_09713-evm.Cc_09714
	Cc04	12064439		GAAAAAAAAAAAAAAAAAAAAA	GAAAAAAAAAAAAAAAAAAAA,GAAAAAAAAAAAAAAAAAAA	upstream_gene_variant,upstream_gene_variant,upstream_gene_variant,upstream_gene_variant,intergenic_region,intergenic_region	c.-337_-336delTT,c.-337delT,c.-455_-454delTT,c.-455delT,n.12064459_12064460delAA,n.12064460delA	evm.Cc_09713,evm.Cc_09713,evm.Cc_09713,evm.Cc_09713,evm.Cc_09713-evm.Cc_09714,evm.Cc_09713-evm.Cc_09714
	Cc04	12084097	SNP	G	C	upstream_gene_variant,intron_variant	c.-4533G>C,c.84-1519G>C	evm.Cc_09715,evm.Cc_09714
	Cc04	12098816	SNP	A	T	downstream_gene_variant,intergenic_region	c.*3136A>T,n.12098816A>T	evm.Cc_09716,evm.Cc_09716-evm.Cc_09717
	Cc04	12111641	SNP	A	G	downstream_gene_variant,intergenic_region	c.*2437T>C,n.12111641A>G	evm.Cc_09717,evm.Cc_09716-evm.Cc_09717
	Cc04	12118819	SNP	T	A	downstream_gene_variant,intron_variant	c.*2266A>T,c.93-289A>T	evm.Cc_09718,evm.Cc_09717
	Cc04	12151350	SNP	A	T	missense_variant,downstream_gene_variant	c.329A>T,c.*2615A>T	evm.Cc_09721,evm.Cc_09720
	Cc04	12151350		ACGATC	ACGATCGATC	frameshift_variant,downstream_gene_variant	c.331_334dupGATC,c.*2617_*2620dupGATC	evm.Cc_09721,evm.Cc_09720
	Cc04	12189769	SNP	G	A	intergenic_region	n.12189769G>A	evm.Cc_09725-evm.Cc_09726
	Cc04	12189769		GAAAAAAAAAAAAAAAAA	GAAAAAAAAAAAAAAAAAAA,GAAAAAAAAAAAAAAAAAA,GAAAAAAAAAAAAAAAAAAAA	intergenic_region,intergenic_region,intergenic_region	n.12189786_12189787insA,n.12189786_12189787insAA,n.12189786_12189787insAAA	evm.Cc_09725-evm.Cc_09726,evm.Cc_09725-evm.Cc_09726,evm.Cc_09725-evm.Cc_09726
	Cc04	12296385	SNP	G	A	intergenic_region	n.12296385G>A	evm.Cc_09731-evm.Cc_09732
	Cc04	12349203	SNP	C	A	upstream_gene_variant,upstream_gene_variant,upstream_gene_variant,intron_variant	c.-1335G>T,c.-585G>T,c.-664G>T,c.-247+596G>T	evm.Cc_09734,evm.Cc_09734,evm.Cc_09734,evm.Cc_09734
	Cc04	12349203		CAAAAAAAAAAAAAAAA	CAAAAAAAAAAAAAAAAA	upstream_gene_variant,upstream_gene_variant,upstream_gene_variant,intron_variant	c.-1352_-1351insT,c.-602_-601insT,c.-681_-680insT,c.-247+579_-247+580insT	evm.Cc_09734,evm.Cc_09734,evm.Cc_09734,evm.Cc_09734
