## Supplementary table 5 for "InDels in an intronic region of gene *Ccsmd04* coding for dormancy/auxin-associated protein controls sterility mosaic disease resistance in pigeonpea"

### Sheet: Sheet1
	Supplementary table 5: Identification of Synonymous and nonsynonymous SNPs and Indels in the identified genomic regions (≥99) for sterility mosaic disease resisatnt
	Chromosome	Position	Reference allele	Alternate allele	EFF[*].Effect	Gene_id	Genes
	Cc04	9916764	T	A	missense_variant	evm.Cc_09569	Water Stress and Hypersensitive response (WHy) domain
	Cc04	10230356	T	C	missense_variant	evm.Cc_09596	exoribonuclease 3-like
	Cc04	10563669	G	A	missense_variant	evm.Cc_09614	E3 ubiquitin-protein ligase
	Cc04	10697972	A	G	missense_variant	evm.Cc_09623	uncharacterized protein
	Cc04	11558588	T	C	missense_variant	evm.Cc_09685	formin-like protein 3
	Cc04	11824070	C	G	5_prime_UTR_premature_start_codon_gain_variant	evm.Cc_09703	myb-related protein Myb4 isoform
	Cc04	12032998	G	A	5_prime_UTR_premature_start_codon_gain_variant	evm.Cc_09711	transcription factor MYB39-like
	Cc04	12151350	A	T	missense_variant	evm.Cc_09721	QWRF motif-containing protein 3-like, galacturonosyltransferase
	Cc04	12151350	ACGATC	ACGATCGATC	frameshift_variant	evm.Cc_09721	galacturonosyltransferase
