## Supplementary table 7 for "InDels in an intronic region of gene *Ccsmd04* coding for dormancy/auxin-associated protein controls sterility mosaic disease resistance in pigeonpea"

### Sheet: Sheet2
	Supplementary table 8: SMD disease resistance related genes from the identified region
	Region	Gene ID	Gene annotation	Role in disease resistance	Reference
	smdCc_04	Cc_09532	Pentatricopeptide repeat-containing protein	Role in RNA splicing and RNA editing of external RNAs	[57]
		Cc_09534	Histidine-containing phosphotransferase protein 2	Plays role in cytokinin signaling (via phosporelay pathway)	[58]
		Cc_09544	Serine/threonine-protein phosphatase 2A activator	Dephosphorylating key signaling proteins (negative regulator)	[59]
		Cc_09554	F-box/LRR-repeat protein	Responsible for hypersensitive and adaptive immunity response	[60]
		Cc_09569	Dormancy/auxin associated protein	Act as a negative regulator to suppress plant disease resistance	[29]
		Cc_09570	ß-1,3-galactosyl-transferase	Plays role in the synthesis and modification of receptor proteins	[61]
		Cc_09571	Pollen ole-e1	Pathogenesis-related protein against microbial and insect infections	[62]
		Cc_09572	NAC domain-containing protein 90	Negatively regulate the production of salicylic acid	[63]
		Cc_09603	Serine/threonine-protein kinase Nek5	Sense pathogens and transfer the signals to plant immune system	[64]
		Cc_09604	Apoptosis-inducing factors like A	Plays role in programmed cell death	[65]
		Cc_09607	Receptor protein kinase	Role in pathogen detection and activation of defense response	[66]
		Cc_09613	E3 ubiquitin-protein ligase PUB24-like	Degrade proteins involved in plant disease resistance (Negative regulator)	[67]
		Cc_09631	Condensin complex subunit 2-like isoform X1	Use as a channel for transfer signal inter-organelle signal transfer	[68]
		Cc_09642	Aquaporin SIP1-1-like	Help plants resist infection by preventing pathogen ingress	[69]
		Cc_09671	Peroxidase 3-like	Radicle scavenge reactive oxygen species	[70]
		Cc_09699	G-type lectin S-receptor-like serine/threonine-protein kinase	Represses the disease resistance signaling pathways	[71]
		Cc_09657	Glutamate receptor	Enhances the expression of defense related genes and callose deposition	[72]
		Cc_09704	Myb-related protein Myb4	Transcriptional products of MYB genes regulate plant disease resistance	[73]
