## Supplementary table 8 for "InDels in an intronic region of gene *Ccsmd04* coding for dormancy/auxin-associated protein controls sterility mosaic disease resistance in pigeonpea"

### Sheet: Sheet1
	Supplementary table 4: Putative markers slected for the marker validiation
	Chromosome	Position	variants	Reference allele	Alternate allele	Variants
	Cc04	9884380	snp	A	T	intron_variant,intron_variant
	Cc04	9916764	snp	T	A	missense_variant,upstream_gene_variant
	Cc04	9919751	snp	A	G	intron_variant
	Cc04	9920859	snp	T	C	intron_variant
	Cc04	9926160	snp	C	A	intron_variant
	Cc04	9940694	snp	T	A	intergenic_region
	Cc04	9944326	snp	A	T	upstream_gene_variant,intergenic_region
	Cc04	9968188	snp	T	C	intergenic_region
	Cc04	9977679	snp	C	T	upstream_gene_variant,downstream_gene_variant,intergenic_region
	Cc04	10186143	snp	C	A	upstream_gene_variant,upstream_gene_variant,upstream_gene_variant,intergenic_region
	Cc04	10192942	snp	A	T	downstream_gene_variant,downstream_gene_variant,downstream_gene_variant,downstream_gene_variant,intergenic_region
	Cc04	10214933	snp	A	T	downstream_gene_variant,intron_variant
	Cc04	10226370	snp	G	A	intron_variant
	Cc04	10230356	snp	T	C	missense_variant
	Cc04	10230907	snp	C	T	intron_variant
	Cc04	10246149	snp	T	C	upstream_gene_variant,upstream_gene_variant,intergenic_region
	Cc04	10254245	snp	A	T	downstream_gene_variant,intergenic_region
	Cc04	10264396	snp	C	A	upstream_gene_variant,intergenic_region
	Cc04	10271300	snp	C	A	downstream_gene_variant,intron_variant
	Cc04	10271490	snp	T	A	downstream_gene_variant,intron_variant
	Cc04	10348985	snp	C	T	intergenic_region
	Cc04	10573944	snp	T	A	intergenic_region
	Cc04	10714764	snp	T	C	intergenic_region
	Cc04	10894864	snp	C	T	intergenic_region
	Cc04	10918632	snp	T	C	downstream_gene_variant,intergenic_region
	Cc04	10991548	snp	C	T	upstream_gene_variant,downstream_gene_variant,intron_variant
	Cc04	10992776	snp	A	G	upstream_gene_variant,downstream_gene_variant,intron_variant
	Cc04	10992823	indel	AAT	A	upstream_gene_variant,downstream_gene_variant,intron_variant
	Cc04	11009837	snp	T	A	intergenic_region
	Cc04	11019844	indel	CTGTG	CTG	3_prime_UTR_variant
	Cc04	11072304	snp	C	G	splice_region_variant&intron_variant
	Cc04	11150538	snp	G	A	downstream_gene_variant,downstream_gene_variant,intergenic_region
	Cc04	11155039	snp	A	T	intron_variant
	Cc04	11160602	snp	A	G	upstream_gene_variant,downstream_gene_variant,intergenic_region
	Cc04	11195346	snp	C	G	upstream_gene_variant,intergenic_region
	Cc04	11237069	snp	C	T	upstream_gene_variant,intergenic_region
	Cc04	11251413	indel	GATACATAC	GATAC	upstream_gene_variant,intergenic_region
	Cc04	11268976	snp	C	A	5_prime_UTR_variant
	Cc04	11276993	snp	T	C	intergenic_region
	Cc04	11277301	snp	C	T	intergenic_region
	Cc04	11282270	snp	A	G	downstream_gene_variant,downstream_gene_variant,intergenic_region
	Cc04	11285215	snp	A	C	upstream_gene_variant,intron_variant
	Cc04	11309482	snp	A	G	intergenic_region
	Cc04	11310984	indel	ACAAGTC	AC	intergenic_region
	Cc04	11399250	indel	TAAAAAAAAA	TAAAAAAAAAA	downstream_gene_variant,intergenic_region
	Cc04	11399281	snp	G	T	downstream_gene_variant,intergenic_region
	Cc04	11399786	snp	T	A	intergenic_region
	Cc04	11401458	snp	T	A	intergenic_region
	Cc04	11430711	snp	G	T	intergenic_region
	Cc04	11491627	snp	C	T	intron_variant
	Cc04	11497311	snp	G	A	upstream_gene_variant,intergenic_region
	Cc04	11498931	snp	G	C	upstream_gene_variant,intergenic_region
	Cc04	11499966	snp	T	C	intergenic_region
	Cc04	11501991	snp	C	T	intergenic_region
	Cc04	11512103	snp	C	T	intron_variant
	Cc04	11524144	snp	G	A	intron_variant
	Cc04	11541396	snp	C	A	intergenic_region
	Cc04	11558588	snp	T	C	missense_variant,missense_variant,missense_variant,missense_variant
	Cc04	11560428	snp	A	G	intron_variant,intron_variant,intron_variant,intron_variant
	Cc04	11639289	snp	A	G	upstream_gene_variant,intron_variant
	Cc04	11647670	snp	T	A	intergenic_region
	Cc04	11662417	snp	C	T	upstream_gene_variant,intergenic_region
	Cc04	11676734	snp	A	G	upstream_gene_variant,intergenic_region
	Cc04	11701717	snp	A	T	downstream_gene_variant,intergenic_region
	Cc04	11730563	indel	TAAAAAAAA	TAAAAAAAAA	upstream_gene_variant,intergenic_region
	Cc04	11758674	snp	C	T	intergenic_region
	Cc04	11760256	snp	T	C	intergenic_region
	Cc04	11786202	snp	G	T	intron_variant
	Cc04	11824070	snp	C	G	5_prime_UTR_premature_start_codon_gain_variant,5_prime_UTR_variant,intron_variant
	Cc04	11837795	snp	T	C	downstream_gene_variant,intergenic_region
	Cc04	11846507	snp	G	A	intergenic_region
	Cc04	11909288	snp	G	A	intergenic_region
	Cc04	11919729	indel	TAAAAAAAAA	TAAAAAAAA	intergenic_region
	Cc04	11935887	snp	T	A	downstream_gene_variant,intergenic_region
	Cc04	11942922	snp	T	G	upstream_gene_variant,intergenic_region
	Cc04	12527466	snp	T	C	intron_variant
	Cc04	12552722	snp	A	G	intergenic_region
	Cc04	12610730	snp	G	A	intron_variant
	Cc04	12675941	indel	CTTTTTTT	CTTTTTTTTT	downstream_gene_variant,intergenic_region
	Cc04	12770305	snp	G	A	intergenic_region
	Cc04	9960516	snp	T	A	synonymous_variant
	Cc04	10563669	snp	G	A	missense_variant
	Cc04	10697972	snp	A	G	missense_variant,missense_variant,missense_variant,missense_variant,missense_variant
	Cc04	10977683	snp	C	T	synonymous_variant
	Cc04	12032998	snp	G	A	5_prime_UTR_premature_start_codon_gain_variant,5_prime_UTR_variant
	Cc04	12151350	snp	A	T	missense_variant,downstream_gene_variant
	Cc04	12151350	indel	ACGATC	ACGATCGATC	frameshift_variant,downstream_gene_variant
	Cc11	17641791	snp	G	T	intergenic_region
	Cc11	18643797	snp	A	G	downstream_gene_variant,downstream_gene_variant,downstream_gene_variant,downstream_gene_variant,intergenic_region
	Cc11	19971720	snp	G	T	upstream_gene_variant,intergenic_region
	Cc11	20216050	snp	A	C	intergenic_region
	Cc11	20266219	snp	T	C	downstream_gene_variant,intergenic_region
	Cc11	20425493	indel	AAT	AATAT	downstream_gene_variant,downstream_gene_variant,downstream_gene_variant,intergenic_region
	Cc11	21278537	snp	G	A	intergenic_region
	Cc11	21307192	indel	TT	TTGT	intron_variant
	Cc11	22085940	snp	C	T	intergenic_region
	Cc11	22125768	snp	C	T	intergenic_region
	Cc11	22147666	snp	G	A	intergenic_region
	Cc11	22160991	snp	A	G	intergenic_region
	Cc11	22193038	snp	A	G	intergenic_region
	Cc11	22197599	snp	T	C	intergenic_region
	Cc11	22256112	snp	A	G	intergenic_region
	Cc11	22478695	snp	C	T	intergenic_region
	Cc11	22608851	snp	A	G	intergenic_region
	Cc11	22630409	snp	G	C	intergenic_region
	Cc11	23066386	snp	A	G	intergenic_region
	Cc11	23206735	snp	T	G	synonymous_variant
	Cc11	23782511	snp	A	G	intergenic_region
	Cc11	23792722	snp	G	T	intergenic_region
	Cc11	24904666	snp	C	T	intergenic_region
	Cc11	25173291	indel	TATTAAAATTAAAATTAAA	TATTAAAATTAAA	intergenic_region
	Cc11	26245308	snp	T	A	upstream_gene_variant,upstream_gene_variant,intron_variant
	Cc11	26522763	snp	A	G	intergenic_region
	Cc11	26865805	snp	C	T	upstream_gene_variant,intergenic_region
	Cc11	28582024	snp	A	G	intergenic_region
	Cc11	28967421	snp	C	G	intergenic_region
	Cc11	29029836	snp	T	G	downstream_gene_variant,downstream_gene_variant,intron_variant,intron_variant,intron_variant
	Cc11	29164383	snp	A	C	intergenic_region
	Cc11	29201416	snp	A	G	intergenic_region
	Cc11	30141158	snp	A	C	downstream_gene_variant,intergenic_region
	Cc11	30344116	snp	T	A	upstream_gene_variant,downstream_gene_variant,intergenic_region
	Cc11	30789493	snp	A	G	missense_variant,upstream_gene_variant
	Cc11	32512735	snp	T	C	downstream_gene_variant,intergenic_region
	Cc11	37503694	snp	A	G	upstream_gene_variant,intergenic_region
	Cc11	37531575	snp	G	A	intergenic_region
	Cc11	37718793	snp	G	A	downstream_gene_variant,intergenic_region
	Cc11	37734894	snp	C	T	intergenic_region
	Cc11	38766554	snp	G	A	downstream_gene_variant,intergenic_region
	Cc11	43562075	indel	AGTTGTT	AGTT	downstream_gene_variant,downstream_gene_variant,downstream_gene_variant,downstream_gene_variant,intergenic_region
	Cc11	44513048	indel	TCTTA	TCTTACTTA	upstream_gene_variant,upstream_gene_variant,intron_variant
	Cc11	44768959	snp	T	G	upstream_gene_variant,intergenic_region
	Cc11	45528158	snp	T	A	downstream_gene_variant,downstream_gene_variant,intergenic_region
	Cc11	49043987	snp	T	A	downstream_gene_variant,downstream_gene_variant,intergenic_region
	Cc11	52519992	snp	G	A	upstream_gene_variant,downstream_gene_variant,intergenic_region
