## Supplementary table 9 for "InDels in an intronic region of gene *Ccsmd04* coding for dormancy/auxin-associated protein controls sterility mosaic disease resistance in pigeonpea"

### Sheet: Sheet1
	Supplementary table 9: validatio 15 KASP on the ICP8863 x ICPL87119 RIL population
			Dormancy/Auxin associated protein (Ccsmd04)			Senescence regulator (nearby gene)		Pollen ole e-1 (nearby gene)			QWRF_gene
		Marker_IDs	9920859_Sqseq	9926160_Sqseq	9926339_Sqseq	9933395_Sqseq	9934586_Sqseq	9940694_Sqseq	9945283_Sqseq	9968188_Sqseq	12151350_Sqseq	22160991_Sqseq	22256112_Sqseq	23782511_Sqseq	29029836_Sqseq	37531575_Sqseq	38766554_Sqseq
		InterteK_IDs	snpCC00149_CALL	snpCC00150_CALL	snpCC00151_CALL	snpCC00152_CALL	snpCC00153_CALL	snpCC00154_CALL	snpCC00155_CALL	snpCC00156_CALL	snpCC00157_CALL	snpCC00158_CALL	snpCC00159_CALL	snpCC00160_CALL	snpCC00161_CALL	snpCC00162_CALL	snpCC00163_CALL
		delta_SNPindex	-1	-0.9091	-0.875	-0.8333	-0.7754	-1	-0.875	-0.9231
	SUBJECT_ID	Scores
	ICPL87119	5	T:T	C:C	C:C	A:A	C:C	T:T	A:A	T:T	A:A	A:A	A:A	A:A	T:T	G:G	G:G
	ICPL 87119	5	T:T	C:C	C:C	A:A	C:C	T:T	A:A	T:T	A:A	A:A	A:A	A:A	T:T	G:G	G:G
	9147	1	T:T	C:C	C:C	A:A	C:C	T:T	A:A	T:T	A:A	G:G	G:G	G:G	G:G	A:A	G:G
	PRIL_E_152	0	T:T	C:C	C:C	A:A	C:C	T:T	A:A	T:T	A:A	G:G	G:G	G:G	G:G	G:G	G:G
	PRIL_E_102	2	T:T	C:C	C:C	A:A	C:C	T:T	A:A	T:T	A:A	G:G	G:G	G:G	G:G	Uncallable	G:G
	PRIL_E_100	5	T:T	C:C	C:C	A:A	C:C	T:T	A:A	T:T	A:A	G:A	G:A	G:A	G:T	G:G	G:G
	PRIL_E_110	5	T:T	C:C	C:C	A:A	C:C	T:T	A:A	T:T	A:A	A:A	A:A	A:A	T:T	A:A	G:G
	PRIL_E_115	5	T:T	Unused	C:C	A:A	C:C	T:T	A:A	T:T	A:A	A:A	A:A	A:A	T:T	G:G	G:G
	PRIL_E_117	5	T:T	C:C	Unused	A:A	C:C	T:T	A:A	T:T	A:A	A:A	A:A	A:A	T:T	G:G	G:G
	PRIL_E_137	5	T:T	C:C	C:C	A:A	C:C	T:T	A:A	T:T	A:A	G:G	G:G	G:G	G:G	G:G	G:G
	PRIL_E_56	5	T:T	C:C	C:C	A:A	C:C	T:T	A:A	T:T	A:A	A:A	A:A	A:A	T:T	G:G	G:G
	PRIL_E_83	5	T:T	C:C	C:C	A:A	C:C	T:T	A:A	T:T	A:A	A:A	A:A	A:A	T:T	A:A	G:G
	PRIL_E_124	6	T:T	C:C	C:C	A:A	C:C	T:T	A:A	T:T	A:A	A:A	A:A	A:A	T:T	A:G	G:G
	PRIL_E_66	6	T:T	C:C	C:C	A:A	C:C	T:T	A:A	T:T	A:A	A:A	A:A	A:A	T:T	G:G	G:G
	PRIL_E_23	7	T:T	C:C	C:C	A:A	C:C	T:T	A:A	T:T	A:A	G:G	G:G	G:G	G:G	G:G	G:G
	PRIL_E_43	7	T:T	C:C	C:C	A:A	C:C	T:T	A:A	T:T	A:A	A:A	A:A	A:A	T:T	G:G	G:G
	PRIL_E_48	7	C:T	A:C	Unused	G:A	T:C	A:T	G:A	C:T	A:A	G:A	G:A	G:A	G:T	A:G	G:G
	PRIL_E_106	8	T:T	C:C	C:C	A:A	C:C	T:T	A:A	T:T	A:A	A:A	A:A	A:A	T:T	A:A	G:G
	PRIL_E_112	8	T:T	C:C	C:C	A:A	C:C	T:T	A:A	T:T	A:A	A:A	A:A	A:A	T:T	G:G	G:G
	PRIL_E_114	8	T:T	C:C	C:C	A:A	C:C	T:T	A:A	T:T	A:A	A:A	A:A	A:A	T:T	G:G	G:G
	PRIL_E_125	8	T:T	C:C	C:C	A:A	C:C	T:T	A:A	T:T	A:A	A:A	A:A	A:A	T:T	A:A	G:G
	PRIL_E_127	8	T:T	C:C	C:C	A:A	C:C	T:T	A:A	T:T	A:A	A:A	A:A	A:A	G:G	G:G	G:G
	PRIL_E_18	8	T:T	C:C	C:C	A:A	C:C	T:T	A:A	T:T	A:A	A:A	A:A	A:A	T:T	G:G	G:G
	PRIL_E_45	8	T:T	C:C	C:C	A:A	C:C	T:T	A:A	T:T	A:A	G:G	G:G	G:G	G:G	A:A	G:G
	PRIL_E_47	8	T:T	C:C	C:C	A:A	C:C	T:T	A:A	T:T	A:A	A:A	A:A	A:A	T:T	G:G	G:G
	PRIL_E_50	8	T:T	C:C	C:C	A:A	C:C	T:T	A:A	T:T	A:A	A:A	A:A	A:A	T:T	G:G	G:G
	PRIL_E_63	8	T:T	C:C	C:C	A:A	C:C	T:T	A:A	T:T	A:A	A:A	A:A	A:A	T:T	A:A	G:G
	PRIL_E_68	8	T:T	C:C	C:C	A:A	C:C	T:T	A:A	T:T	A:A	G:G	G:G	G:G	G:G	A:A	G:G
	PRIL_E_82	8	T:T	C:C	C:C	A:A	C:C	T:T	A:A	T:T	A:A	G:G	G:G	G:G	G:G	A:A	G:G
	PRIL_E_91	8	T:T	C:C	C:C	A:A	C:C	T:T	A:A	T:T	A:A	A:A	A:A	A:A	T:T	G:G	G:G
	PRIL_E_134	9	T:T	C:C	C:C	A:A	C:C	T:T	A:A	T:T	A:A	A:A	A:A	A:A	T:T	G:G	G:G
	PRIL_E_14	9	T:T	C:C	C:C	A:A	C:C	T:T	A:A	T:T	A:A	A:A	A:A	A:A	T:T	A:G	G:G
	PRIL_E_02	10	T:T	C:C	C:C	A:A	C:C	T:T	A:A	T:T	A:A	G:G	G:G	G:G	G:G	A:A	G:G
	PRIL_E_07	10	T:T	C:C	C:C	A:A	C:C	T:T	A:A	T:T	A:A	G:G	G:G	G:G	G:G	A:A	G:G
	PRIL_E_10	10	T:T	C:C	C:C	A:A	C:C	T:T	A:A	T:T	A:A	A:A	A:A	A:A	T:T	A:A	G:G
	PRIL_E_123	10	T:T	C:C	C:C	A:A	C:C	T:T	A:A	T:T	A:A	A:A	A:A	A:A	T:T	G:G	G:G
	PRIL_E_13	10	T:T	C:C	C:C	A:A	C:C	T:T	A:A	T:T	A:A	A:A	A:A	A:A	T:T	A:A	G:G
	PRIL_E_135	10	T:T	C:C	C:C	A:A	C:C	T:T	A:A	T:T	A:A	A:A	A:A	A:A	T:T	G:G	G:G
	PRIL_E_136	10	T:T	C:C	C:C	A:A	C:C	T:T	A:A	T:T	A:A	A:A	A:A	A:A	T:T	G:G	G:G
	PRIL_E_148	10	T:T	C:C	C:C	A:A	C:C	T:T	A:A	T:T	A:A	A:A	A:A	A:A	T:T	A:A	G:G
	PRIL_E_149	10	T:T	C:C	C:C	A:A	C:C	T:T	A:A	T:T	A:A	A:A	A:A	A:A	T:T	G:G	G:G
	PRIL_E_16	10	Uncallable	C:C	A:C	Uncallable	C:C	A:T	Uncallable	Uncallable	A:A	G:A	G:A	G:A	G:T	A:A	G:G
	PRIL_E_17	10	T:T	C:C	C:C	A:A	C:C	T:T	A:A	T:T	A:A	G:G	G:G	G:G	G:G	G:G	G:G
	PRIL_E_19	10	T:T	C:C	C:C	A:A	C:C	T:T	A:A	T:T	A:A	A:A	A:A	A:A	T:T	G:G	G:G
	PRIL_E_22	10	T:T	C:C	C:C	A:A	C:C	T:T	A:A	T:T	A:A	G:G	G:G	G:G	G:G	G:G	G:G
	PRIL_E_25	10	C:T	A:C	A:C	G:A	T:C	A:T	G:A	C:T	A:A	A:A	A:A	A:A	T:T	G:G	G:G
	PRIL_E_32	10	T:T	C:C	C:C	A:A	C:C	T:T	A:A	T:T	A:A	A:A	A:A	A:A	T:T	G:G	G:G
	PRIL_E_36	10	T:T	C:C	C:C	A:A	C:C	T:T	A:A	T:T	A:A	A:A	A:A	A:A	T:T	G:G	G:G
	PRIL_E_38	10	T:T	C:C	C:C	A:A	C:C	T:T	A:A	T:T	A:A	A:A	A:A	A:A	T:T	G:G	G:G
	PRIL_E_51	10	T:T	C:C	C:C	A:A	C:C	T:T	A:A	T:T	A:A	G:A	G:A	G:A	G:T	A:G	G:G
	PRIL_E_53	10	C:C	A:A	A:A	G:G	T:T	A:A	G:G	C:C	A:A	G:G	G:G	G:G	G:G	G:G	G:G
	PRIL_E_64	10	T:T	C:C	C:C	A:A	C:C	T:T	A:A	T:T	A:A	A:A	A:A	A:A	G:T	A:G	G:G
	PRIL_E_77	10	T:T	C:C	C:C	A:A	C:C	T:T	A:A	T:T	A:A	G:G	G:G	G:G	G:G	A:A	G:G
	PRIL_E_79	10	T:T	C:C	A:C	Uncallable	C:C	A:T	Uncallable	Uncallable	A:A	A:A	A:A	A:A	T:T	G:G	G:G
	PRIL_E_87	10	T:T	C:C	C:C	A:A	C:C	T:T	A:A	T:T	A:A	G:G	G:G	G:G	G:G	A:A	G:G
	PRIL_E_92	10	T:T	C:C	C:C	A:A	C:C	T:T	A:A	T:T	A:A	A:A	A:A	A:A	T:T	G:G	G:G
	PRIL_E_96	10	T:T	C:C	C:C	A:A	C:C	T:T	A:A	T:T	A:A	A:A	A:A	A:A	T:T	G:G	G:G
	PRIL_E_97	10	C:T	A:C	A:C	G:A	T:C	A:T	G:A	C:T	A:A	A:A	A:A	A:A	T:T	A:G	G:G
	PRIL_E_131	10	T:T	C:C	C:C	A:A	C:C	T:T	A:A	T:T	A:A	A:A	A:A	A:A	T:T	G:G	G:G
	PRIL_E_109	11	Uncallable	Uncallable	A:C	G:A	Uncallable	A:T	G:A	Uncallable	A:A	G:G	G:G	G:G	G:G	Uncallable	G:G
	PRIL_E_69	11	C:T	A:C	A:C	G:A	T:C	A:T	G:A	C:T	A:A	G:G	G:G	G:G	G:G	A:A	G:G
	PRIL_E_03	12	T:T	C:C	C:C	A:A	C:C	T:T	A:A	T:T	A:A	G:G	G:G	G:G	G:G	A:A	G:G
	PRIL_E_111	12	T:T	C:C	C:C	A:A	C:C	T:T	A:A	T:T	A:A	A:A	A:A	A:A	T:T	G:G	G:G
	PRIL_E_132	12	T:T	C:C	C:C	A:A	C:C	T:T	A:A	T:T	A:A	A:A	A:A	A:A	T:T	G:G	G:G
	PRIL_E_74	12	T:T	C:C	C:C	A:A	C:C	T:T	A:A	T:T	A:A	G:G	G:G	G:G	G:G	A:A	G:G
	PRIL_E_46	12.5	T:T	C:C	C:C	A:A	C:C	T:T	A:A	T:T	A:A	G:A	G:A	G:G	G:G	G:G	G:G
	PRIL_E_09	13	C:T	A:C	A:C	G:A	T:C	A:T	G:A	C:T	A:A	G:A	G:A	G:A	G:G	A:A	G:G
	PRIL_E_62	14.29	T:T	C:C	C:C	A:A	C:C	T:T	A:A	T:T	A:A	A:A	A:A	A:A	T:T	A:A	G:G
	PRIL_E_01	15	T:T	C:C	C:C	A:A	C:C	T:T	A:A	T:T	A:A	A:A	A:A	A:A	T:T	G:G	G:G
	PRIL_E_122	15	T:T	C:C	C:C	A:A	C:C	T:T	A:A	T:T	A:A	Uncallable	G:A	G:A	G:T	A:G	G:G
	PRIL_E_65	15	T:T	C:C	C:C	A:A	C:C	T:T	A:A	T:T	A:A	A:A	A:A	A:A	T:T	G:G	G:G
	PRIL_E_80	15	T:T	C:C	C:C	A:A	C:C	T:T	A:A	T:T	A:A	G:G	G:G	G:G	G:G	G:G	G:G
	PRIL_E_11	16	T:T	C:C	C:C	A:A	C:C	T:T	A:A	T:T	A:A	A:A	A:A	A:A	G:T	G:G	G:G
	PRIL_E_81	18	T:T	C:C	C:C	A:A	C:C	T:T	A:A	T:T	A:A	G:G	G:G	G:G	G:G	A:G	G:G
	PRIL_E_33	19	T:T	C:C	C:C	A:A	C:C	T:T	A:A	T:T	A:A	A:A	A:A	A:A	T:T	G:G	G:G
	PRIL_E_12	20	T:T	C:C	C:C	A:A	C:C	T:T	A:A	T:T	A:A	A:A	A:A	A:A	T:T	A:A	G:G
	PRIL_E_35	20	T:T	C:C	Unused	A:A	C:C	T:T	A:A	T:T	A:A	G:G	G:G	G:G	G:G	A:A	G:G
	PRIL_E_39	20	T:T	C:C	C:C	A:A	C:C	T:T	A:A	T:T	A:A	G:G	G:G	G:G	G:G	A:A	G:G
	PRIL_E_44	20	T:T	C:C	C:C	A:A	C:C	T:T	A:A	T:T	A:A	A:A	A:A	A:A	T:T	G:G	G:G
	PRIL_E_105	21	C:C	A:A	A:A	G:G	T:T	A:A	G:G	C:C	A:A	A:A	A:A	A:A	T:T	G:G	G:G
	PRIL_E_121	22	C:C	A:A	A:A	G:G	T:T	A:A	G:G	C:C	A:A	G:G	G:G	G:G	G:G	A:A	G:G
	PRIL_E_139	23	C:C	A:A	A:A	G:G	T:T	A:A	G:G	C:C	A:A	A:A	A:A	A:A	T:T	G:G	G:G
	PRIL_E_98	23	C:C	A:A	A:A	G:G	T:T	A:A	G:G	C:C	A:A	A:A	A:A	A:A	T:T	G:G	G:G
	PRIL_E_153	25	T:T	C:C	C:C	A:A	C:C	T:T	A:A	T:T	A:A	G:G	G:G	G:G	G:G	A:A	G:G
	PRIL_E_37	25	T:T	C:C	C:C	A:A	C:C	T:T	A:A	T:T	A:A	A:A	A:A	A:A	G:T	A:G	G:G
	PRIL_E_95	25	T:T	C:C	C:C	A:A	C:C	T:T	A:A	T:T	A:A	A:A	A:A	A:A	T:T	G:G	G:G
	PRIL_E_120	30	C:C	A:A	A:A	G:G	T:T	A:A	G:G	C:C	A:A	A:A	A:A	A:A	T:T	G:G	G:G
	PRIL_E_141	30	C:C	A:A	A:A	G:G	T:T	A:A	G:G	C:C	A:A	G:A	G:A	G:A	G:T	A:G	G:G
	PRIL_E_143	30	C:C	A:A	A:A	G:G	T:T	A:A	G:G	C:C	A:A	G:A	G:A	G:G	Uncallable	Uncallable	G:G
	PRIL_E_144	30	C:C	A:A	A:A	G:G	T:T	A:A	G:G	C:C	A:A	A:A	A:A	A:A	T:T	G:G	G:G
	PRIL_E_20	30	C:C	A:A	A:A	G:G	T:T	A:A	G:G	C:C	A:A	G:G	G:G	G:G	G:G	A:A	G:G
	PRIL_E_58	30	C:T	A:C	A:C	G:A	T:C	A:T	G:A	C:T	A:A	A:A	A:A	A:A	T:T	G:G	G:G
	PRIL_E_89	30	T:T	C:C	C:C	A:A	C:C	T:T	A:A	T:T	A:A	A:A	A:A	A:A	T:T	G:G	G:G
	PRIL_E_73	35	C:C	A:A	A:A	G:G	T:T	A:A	G:G	C:C	A:A	G:G	G:G	G:G	G:G	A:A	G:G
	PRIL_E_71	35	C:C	A:A	A:A	G:G	T:T	A:A	G:G	C:C	A:A	G:A	G:A	G:A	G:T	G:G	G:G
	PRIL_E_108	38	C:C	A:A	A:A	G:G	T:T	A:A	G:G	C:C	A:A	A:A	A:A	A:A	T:T	A:A	G:G
	PRIL_E_75	40	C:C	A:A	A:A	G:G	T:T	A:A	G:G	C:C	A:A	A:A	A:A	A:A	T:T	G:G	G:G
	PRIL_E_103	40	C:C	A:A	A:A	G:G	T:T	A:A	G:G	C:C	A:A	G:G	G:G	G:G	G:G	A:G	G:G
	PRIL_E_128	40	C:C	A:A	A:A	G:G	T:T	A:A	G:G	C:C	A:A	A:A	A:A	A:A	T:T	A:A	G:G
	PRIL_E_140	40	C:C	A:A	A:A	G:G	T:T	A:A	G:G	C:C	A:A	G:G	G:G	G:G	G:G	A:A	G:G
	PRIL_E_70	40	C:C	A:A	A:A	G:G	T:T	A:A	G:G	C:C	A:A	A:A	A:A	A:A	T:T	G:G	G:G
	PRIL_E_72	41	C:C	A:A	A:A	G:G	T:T	A:A	G:G	C:C	A:A	A:A	A:A	A:A	T:T	G:G	G:G
	PRIL_E_126	45	C:C	A:A	A:A	G:G	T:T	A:A	G:G	C:C	A:A	A:A	A:A	A:A	T:T	G:G	G:G
	PRIL_E_104	46	C:C	Unused	A:A	G:G	T:T	A:A	G:G	C:C	A:A	G:G	G:G	G:G	G:G	A:A	G:G
	PRIL_E_116	50	C:C	A:A	A:A	G:G	T:T	A:A	G:G	C:C	A:A	G:G	G:G	G:G	G:G	A:A	G:G
	PRIL_E_146	50	T:T	C:C	C:C	A:A	C:C	T:T	A:A	T:T	A:A	G:G	G:G	G:G	G:G	G:G	G:G
	PRIL_E_88	50	C:T	A:C	A:C	G:A	T:C	A:T	G:A	C:T	A:A	G:G	G:G	G:G	G:G	G:G	G:G
	PRIL_E_78	57	C:C	A:A	A:A	G:G	T:T	A:A	G:G	C:C	A:A	A:A	A:A	A:A	T:T	G:G	G:G
	PRIL_E_145	57	C:C	A:A	A:A	G:G	T:T	A:A	G:G	C:C	A:A	A:A	A:A	A:A	T:T	G:G	G:G
	PRIL_E_21	60	C:C	A:A	A:A	G:G	T:T	A:A	G:G	C:C	A:A	A:A	A:A	A:A	T:T	G:G	G:G
	PRIL_E_142	60	C:T	A:C	A:C	G:A	T:C	A:T	G:A	C:T	A:A	G:A	G:A	G:A	G:T	A:G	G:G
	PRIL_E_41	60	T:T	C:C	C:C	A:A	C:C	T:T	A:A	T:T	A:A	A:A	A:A	A:A	T:T	G:G	G:G
	PRIL_E_113	66	C:C	A:A	A:A	G:G	T:T	A:A	G:G	C:C	A:A	A:A	A:A	A:A	T:T	G:G	G:G
	PRIL_E_60	66	C:C	A:A	A:A	G:G	T:T	A:A	G:G	C:C	A:A	G:G	G:G	G:G	G:G	A:G	G:G
	PRIL_E_99	70	C:C	A:A	A:A	G:G	T:T	A:A	G:G	C:C	A:A	G:G	G:G	G:G	G:G	G:G	G:G
	PRIL_E_31	70	T:T	C:C	C:C	A:A	C:C	T:T	A:A	T:T	A:A	G:G	G:G	G:G	G:G	A:A	G:G
	PRIL_E_67	70	C:C	A:A	A:A	G:G	T:T	A:A	G:G	C:C	A:A	G:G	G:G	G:G	T:T	G:G	G:G
	PRIL_E_61	75	C:C	A:A	A:A	G:G	T:T	A:A	G:G	C:C	A:A	A:A	A:A	A:A	T:T	G:G	G:G
	PRIL_E_107	75	C:C	Uncallable	A:A	G:G	T:T	A:A	G:G	C:C	A:A	A:A	A:A	Uncallable	T:T	G:G	G:G
	PRIL_E_138	75	T:T	C:C	C:C	A:A	C:C	T:T	A:A	T:T	A:A	A:A	A:A	A:A	T:T	G:G	G:G
	PRIL_E_150	75	C:C	Uncallable	A:A	Uncallable	T:T	A:A	G:G	C:C	A:A	G:G	G:G	G:G	G:G	A:A	G:G
	PRIL_E_28	75	C:C	A:A	A:A	G:G	T:T	A:A	G:G	C:C	A:A	A:A	A:A	A:A	T:T	A:A	G:G
	PRIL_E_40	75	C:C	A:A	A:A	G:G	T:T	A:A	G:G	C:C	A:A	G:G	G:G	G:G	G:G	A:A	G:G
	PRIL_E_42	75	C:C	A:A	A:A	G:G	T:T	A:A	G:G	C:C	A:A	G:G	G:G	G:G	G:G	A:A	G:G
	PRIL_E_84	80	C:C	A:A	A:A	G:G	T:T	A:A	G:G	C:C	A:A	G:G	G:G	G:G	G:G	A:A	G:G
	PRIL_E_93	80	C:C	A:A	A:A	G:G	T:T	A:A	G:G	C:C	A:A	A:A	A:A	A:A	T:T	G:G	G:G
	PRIL_E_101	80	C:C	A:A	A:A	G:G	T:T	A:A	G:G	C:C	A:A	G:G	G:G	G:G	G:G	A:G	G:G
	PRIL_E_130	80	C:T	A:C	A:C	G:A	T:C	A:T	Uncallable	Uncallable	A:A	A:A	A:A	A:A	Uncallable	A:A	G:G
	PRIL_E_133	80	T:T	C:C	C:C	A:A	C:C	T:T	A:A	T:T	A:A	G:G	G:G	G:G	G:G	G:G	G:G
	PRIL_E_15	80	C:T	A:C	A:C	G:A	T:C	A:T	G:A	C:T	A:A	A:A	A:A	A:A	T:T	A:A	G:G
	PRIL_E_27	80	C:C	A:A	A:A	G:G	T:T	A:A	G:G	C:C	A:A	A:A	A:A	A:A	T:T	G:G	G:G
	PRIL_E_76	85	C:C	A:A	A:A	G:G	T:T	A:A	G:G	C:C	A:A	G:G	G:G	G:G	G:G	A:A	G:G
	PRIL_E_05	85	C:C	A:A	A:A	G:G	T:T	A:A	G:G	C:C	A:A	G:G	G:G	G:G	G:G	A:A	G:G
	PRIL_E_30	85	C:C	A:A	A:A	G:G	T:T	A:A	G:G	C:C	A:A	G:A	G:A	G:A	G:T	A:G	G:G
	PRIL_E_34	85	C:C	A:A	A:A	G:G	T:T	A:A	G:G	C:C	A:A	G:G	G:G	G:G	G:G	A:A	G:G
	PRIL_E_119	90	C:C	A:A	A:A	G:G	T:T	A:A	G:G	C:C	A:A	G:A	G:A	Uncallable	G:T	A:G	G:G
	PRIL_E_24	90	C:T	A:C	A:C	G:A	T:C	A:T	G:A	C:T	A:A	A:A	A:A	A:A	T:T	G:G	G:G
	PRIL_E_26	90	C:C	Uncallable	A:A	Uncallable	T:T	A:A	G:G	C:C	A:A	G:G	G:G	G:G	G:G	A:A	G:G
	PRIL_E_54	90	C:C	A:A	A:A	G:G	T:T	A:A	G:G	C:C	A:A	A:A	A:A	A:A	T:T	G:G	G:G
	PRIL_E_59	91	C:C	A:A	A:A	G:G	T:T	A:A	G:G	C:C	A:A	G:G	G:G	G:G	G:G	A:A	G:G
	PRIL_E_52	91	C:C	A:A	A:A	G:G	T:T	A:A	G:G	C:C	A:A	G:G	G:G	G:G	G:G	A:A	G:G
	PRIL_E_04	92	C:C	A:A	A:A	G:G	T:T	A:A	G:G	C:C	A:A	A:A	A:A	A:A	T:T	A:A	G:G
	PRIL_E_08	92	C:C	A:A	A:A	G:G	T:T	A:A	G:G	C:C	A:A	G:G	G:G	G:G	G:G	A:A	G:G
	PRIL_E_06	93	C:C	A:A	A:A	G:G	T:T	A:A	G:G	C:C	A:A	A:A	A:A	A:A	T:T	A:A	G:G
	PRIL_E_57	95	C:C	A:A	A:A	G:G	T:T	A:A	G:G	C:C	A:A	G:G	G:G	G:G	T:T	A:A	G:G
	PRIL_E_129	100	C:C	A:A	A:A	G:G	T:T	A:A	G:G	C:C	A:A	A:A	A:A	A:A	T:T	A:A	G:G
	PRIL_E_85	100	C:C	A:A	A:A	G:G	T:T	A:A	G:G	C:C	A:A	G:G	G:G	G:G	G:G	A:A	G:G
	PRIL_E_90	100	C:C	A:A	A:A	G:G	T:T	A:A	G:G	C:C	A:A	G:G	G:G	G:G	G:G	G:G	G:G
	PRIL_E_118	100	C:C	A:A	A:A	G:G	T:T	A:A	G:G	C:C	A:A	A:A	A:A	A:A	T:T	A:A	G:G
	PRIL_E_147	100	C:C	A:A	A:A	G:G	T:T	A:A	G:G	C:C	A:A	G:G	G:G	G:G	G:G	A:A	G:G
	PRIL_E_151	100	C:C	A:A	A:A	G:G	T:T	A:A	G:G	C:C	A:A	A:A	A:A	A:A	T:T	G:G	G:G
	PRIL_E_29	100	T:T	C:C	C:C	A:A	C:C	T:T	A:A	T:T	A:A	G:G	G:G	G:G	G:G	A:A	G:G
	PRIL_E_49	100	C:C	A:A	A:A	G:G	T:T	A:A	G:G	C:C	A:A	A:A	A:A	A:A	T:T	G:G	G:G
	PRIL_E_55	100	T:T	C:C	C:C	A:A	C:C	T:T	A:A	T:T	A:A	A:A	A:A	A:A	T:T	G:G	G:G
	ICP 8863	100	C:C	A:A	A:A	G:G	T:T	A:A	G:G	C:C	A:A	G:G	G:G	G:G	G:G	A:A	G:G
	ICP 8863	100	C:C	A:A	A:A	G:G	T:T	A:A	G:G	C:C	A:A	G:G	G:G	G:G	G:G	A:A	G:G
